# The nanoCUT&RUN technique visualizes telomeric chromatin in Drosophila

**DOI:** 10.1101/2022.04.20.488892

**Authors:** Tao Chen, Xiaolu Wei, Cécile Courret, Min Cui, Lin Cheng, Jing Wu, Kami Ahmad, Amanda M. Larracuente, Yikang S. Rong

**Affiliations:** Sun Yat-sen University, Guangzhou, China; Department of Biomedical Genetics, University of Rochester Medical Center, Rochester, NY, USA; Department of Biology, University of Rochester, Rochester, NY, USA; Fred Hutchinson Cancer Research Center, Seattle, WA, USA; University of South China, Hengyang, China

## Abstract

Advances in genomic technology led to a more focused pattern for the distribution of chromosomal proteins and a better understanding of their functions. The recent development of the CUT&RUN technique marks one of the important such advances. Here we develop a modified CUT&RUN technique that we termed nanoCUT&RUN, in which a high affinity nanobody to GFP is used to bring micrococcal nuclease to the binding sites of GFP-tagged chromatin proteins. Subsequent activation of the nuclease cleaves the chromatin, and sequencing of released DNA identifies binding sites. We show that nanoCUT&RUN efficiently produces high quality data for the TRL transcription factor in Drosophila embryos, and distinguishes binding sites specific between two TRL isoforms. We further show that nanoCUT&RUN dissects the distributions of the HipHop and HOAP telomere capping proteins, and uncovers unexpected binding of telomeric proteins at centromeres. nanoCUT&RUN can be readily applied to any system in which a chromatin protein of interest, or its isoforms, carries the GFP tag.
