## supplemental table S1 for "The nanoCUT&RUN technique visualizes telomeric chromatin in Drosophila"

### Sheet: Table S1
Sample	Total reads	Mapped reads (%)	NCBI Accession number
w1118; P{Trl.BCDEH-GFP.FPTB}attP40	17447383	15824995 (90.70%)	SUB9499573
w1118; P{Trl.BCDEH-GFP.FPTB}attP40	22050883	19729579 (89.47%)	SUB9499573
y1 w*; P{Trl.IJ-GFP.FPTB}attP40	11984677	9583644 (79.97%)	SUB9499573
y1 w*; P{Trl.IJ-GFP.FPTB}attP40	16941744	14941743 (88.19%)	SUB9499573
WT-15min	30146956	26210859 (86.94%)	SUB9499573
WT-2min	24949007	20876289 (83.68%)	SUB9499573
hiphop-15min	29525573	26347207 (89.24%)	SUB9499573
hiphop-2min	35693170	28749613 (80.55%)	SUB9499573
hoap-15min	36611998	32519884 (88.82%)	SUB9499573
hoap-2min	30389236	22976498 (75.61%)	SUB9499573
hiphop_1	31924215	30865290 (96.68%)	SUB11148972
hiphop_2	23725654	22820880 (96.19%)	SUB11148972
hoap_1	27764488	26587220 (95.76%)	SUB11148972
hoap_2	21238591	20258605 (95.39)	SUB11148972
WT_1	27644566	26014333 (94.10%)	SUB11148972
WT_2	23556424	11944528 (50.71%)	SUB11148972
hiphop_WG	18218685	17770312 (97.54%)	SUB11148972
hoap_WG	18583772	18208117 (97.98%)	SUB11148972
WT_WG	27701706	27120740 (97.90%)	SUB11148972
