## supplemental table S2 for "The nanoCUT&RUN technique visualizes telomeric chromatin in Drosophila"

### Sheet: 3. TRL(811) MACS2 peaks
chr	start	end
chr3R	14170506	14171007
chrX	18813395	18813896
chr2L	17102323	17102824
chr2L	8324461	8324962
chr2L	18395217	18395718
chr2R	9503782	9504283
chr2L	1134243	1134744
chr2R	16901451	16901952
chrX_DS483784v1_random	4574	5075
chrX	15436980	15437481
chr2L	2279385	2279886
chr2R	5269563	5270064
chrX	18185795	18186296
chr2R	1063009	1063510
chr3R	9487570	9488071
chrX	23431409	23432245
chr2R	16637043	16637544
chr3L	17163883	17164384
chr3R	10541796	10542297
chr3R	5346650	5347151
chr3L	4409771	4410272
chrX_DS485126v1_random	5	506
chr2R	4546581	4547082
chr3L	10827413	10827914
chr2L	11764698	11765199
chr3L	19412853	19413354
chr2L	9746666	9747167
chrX	10250915	10251416
chr3R	14874069	14874570
chr2L	18275739	18276240
chr2L	1047907	1048408
chr2L	5314653	5315154
chrX_DS484963v1_random	650	1151
chr3R	10970900	10971401
chr2L	21589189	21589690
chr3R	31826362	31826863
chr3L	12843354	12843855
chr3R	20741357	20741858
chr2L	13457088	13457589
chr2R	18007761	18008262
chr3R	17911882	17912383
chr2R	4610431	4610932
chr3R	17880570	17881071
chr2L	16167940	16168441
chr3R	30325754	30326255
chr3L	14262691	14263192
chrX	23390236	23390737
chr3R	25131561	25132062
chr2L	3718335	3718836
chr2L	10180187	10180688
chr3R	14140842	14141343
chr3L	16252239	16252740
chr2R	8686334	8686835
chrX	17965972	17966473
chr3R	5801829	5802330
chr3R	23666815	23667316
chr3L	2411461	2411962
chrUn_DS483675v1	9174	9675
chr3R	16531689	16532190
chr2L	740865	741366
chr2R	4824041	4824542
chr2L	16131585	16132086
chr3R	24984120	24984621
chr3R	20449578	20450079
chr2L	9660266	9660767
chr3R	9488344	9488845
chrX	23354501	23355002
chr2L	13461161	13461662
chr3R	7639367	7639868
chrUn_DS485071v1	742	1243
chr2R	9515626	9516127
chr3R	31825465	31825966
chr2L	9415045	9415546
chr2L	15807233	15807734
chr3L	9173294	9173795
chr3R	11334160	11334661
chr2R	16765812	16766313
chr2L	11203610	11204111
chr2L	14972266	14972767
chr3L	2282318	2282819
chrX	15441138	15441639
chr3L	11862879	11863380
chr2L	13414954	13415455
chr2R	15155018	15155519
chr3L	9188161	9188662
chrUn_DS484217v1	1754	2255
chr4	1304022	1304523
chr2R	21416933	21417434
chrX	22258274	22258775
chr3L	1062609	1063110
chr2L	1837434	1837935
chr2L	1255708	1256209
chrY_DS485927v1_random	65	566
chrX_DS483892v1_random	2227	2728
chr3R	20739886	20740387
chr3L	9329964	9330465
chr3R	25855793	25856294
chr3L	12296015	12296516
chr3L	4556719	4557220
chr2L	15200370	15200871
chr3R	25719476	25719977
chr2R	12279261	12279762
chr3R	23112900	23113401
chr2R	15164490	15164991
chr3L	13901996	13902497
chr3L	4187976	4188477
chr2R	15720182	15720683
chr3L	1139049	1139550
chr3L	12853500	12854001
chr3R	2448759	2449260
chrX_DS485050v1_random	68	569
chr2R	21755978	21756479
chr3L	7077359	7077860
chr2R	16973603	16974104
chr3L	14887784	14888285
chrX	5294181	5294682
chr3L	1170528	1171029
chr3R	5350347	5350848
chr3R	29659895	29660396
chrX	23216875	23217376
chrX	23222140	23222641
chr2L	4310030	4310531
chr2L	2006176	2006677
chr3L	5329420	5329921
chr3R	24484985	24485486
chr2L	9740288	9740789
chr3L	16257037	16257538
chr3L	18539660	18540161
chr2R	14745185	14745686
chr3L	4805679	4806180
chr3R	16559469	16559970
chrY_DS483677v1_random	10625	11126
chrX	17995510	17996011
chr3R	28146342	28146843
chr3L	1275014	1275515
chr3R	17901069	17901570
chr3L	3801141	3801642
chr3R	17915148	17915649
chr2R	2549414	2549915
chrX	18347704	18348205
chr3L	20823415	20823916
chr3R	11695002	11695503
chr3L	3802152	3802653
chrY_DS484094v1_random	321	822
chr3L	17269379	17269880
chr3L	4185179	4185680
chr3L	20719102	20719603
chr2L	9320118	9320619
chr3R	4557903	4558404
chr3R	19411374	19411875
chrX_DS485478v1_random	46	547
chrX	23329635	23330136
chr3R	174701	175202
chr2L	17943969	17944470
chr2R	4609904	4610405
chrX	7825355	7825856
chr2R	21978004	21978505
chrX_DS484061v1_random	-62	439
chr3L	10722640	10723141
chr3L	16192801	16193302
chr3L	5677972	5678473
chr3L	1636837	1637338
chr3R	17915743	17916244
chrX_CP007103v1_random	22646	23147
chr2R	3684060	3684561
chr3L	5452484	5452985
chrUn_DS484068v1	2461	2962
chr3R	5198271	5198772
chrX	23360288	23360789
chrX_DS483843v1_random	3169	3670
chr3R	13240373	13240874
chr3L	9179276	9179777
chr3L	23571682	23572183
chrUn_DS485386v1	579	1080
chr2L	15962307	15962808
chr2L	2797310	2797811
chr3L	9181292	9181793
chr3R	11499614	11500115
chrUn_DS484689v1	384	885
chr3L	7215833	7216334
chr3L	9182152	9182653
chr3L	18502407	18502908
chr2R	4779584	4780085
chr3R	29194842	29195343
chr3R	29924484	29924985
chr3R	11542914	11543415
chrX_DS485266v1_random	770	1271
chr2L	6889187	6889688
chr3R	7821469	7821970
chr2L	3756892	3757393
chr3L	9190147	9190648
chrY_CP007111v1_random	19218	19719
chr3L	7189527	7190028
chr3R	14214717	14215218
chrX_DS483923v1_random	2912	3413
chr3R	24514525	24515026
chr3L	13991319	13991820
chr3L	4178190	4178691
chrX_DS484057v1_random	390	891
chr3R	25196488	25196989
chrUn_DS483675v1	10652	11153
chrX_DS483903v1_random	1622	2123
chr2R	10087263	10087764
chrX_CP007103v1_random	27914	28415
chrUn_CP007120v1	45254	45755
chrX_DS484187v1_random	1797	2298
chrUn_DS484789v1	174	675
chr2R	16895540	16896041
chrX	8369179	8369680
chr3L	9171913	9172414
chr3R	5959973	5960474
chrX_DS484610v1_random	461	962
chr3R	25969244	25969745
chrX_DS485119v1_random	339	840
chrX_DS484731v1_random	343	844
chrUn_CP007120v1	73406	73907
chrUn_CP007091v1	3238	3739
chrX_DS485109v1_random	822	1323
chr3L	11601227	11601728
chr2L	13418883	13419384
chrX_DS484695v1_random	1098	1599
chrUn_DS484294v1	273	774
chrX_DS484477v1_random	931	1432
chrUn_CP007120v1	47421	47922
chr3R	9199456	9199957
chrUn_DS485453v1	407	908
chrX_DS484719v1_random	263	764
chrX_DS484061v1_random	1873	2619
chrUn_DS484972v1	869	1370
chrUn_CP007120v1	71613	72114
chrUn_DS483776v1	3836	4337
chr2L	14797555	14798056
chrUn_CP007120v1	64184	64685
chrX	7845877	7846378
chr3L	25133800	25134301
chrX_DS484763v1_random	389	890
chrX	23353963	23354464
chrX_DS483655v1_random	12397	12898
chrUn_DS483949v1	3109	3610
chrX	23404502	23405003
chrX_DS484669v1_random	-138	363
chr3R	16548146	16548647
chr3L	24635878	24636379
chrUn_DS483817v1	2912	3413
chrUn_DS485400v1	497	998
chrUn_CP007101v1	19461	19962
chrX	22373451	22373952
chr2R	8305	8806
chrY	975624	976125
chrX_CP007104v1_random	25593	26094
chrX_DS484165v1_random	1405	1906
chrUn_DS485249v1	-19	482
chrX_DS484732v1_random	1169	1670
chr3L	24633176	24633677
chr3R	23538759	23539260
chrX_DS484099v1_random	1650	2151
chrX_DS483948v1_random	1079	1580
chrX_DS484382v1_random	-44	457
chrX	23211755	23212256
chrUn_DS484458v1	1244	1745
chrX_DS484683v1_random	839	1340
chr3L	27076339	27076840
chrX	23339014	23339515
chr3R	2301960	2302461
chrUn_DS484751v1	472	973
chrX_DS484568v1_random	1066	1567
chrX_DS483907v1_random	1360	1861
chrUn_DS485882v1	313	814
chrX	23253073	23253574
chr2R	4870548	4871049
chrX_DS484447v1_random	749	1250
chr2L	23111531	23112032
chrUn_DS485579v1	258	759
chr2L	22486840	22487341
chrX	23385066	23385567
chrUn_CP007120v1	53534	54035
chrX_DS484305v1_random	410	911
chrUn_DS484118v1	379	880
chrUn_DS484312v1	1724	2225
chr3L	27007732	27008233
chrX_DS484367v1_random	414	915
chrX_DS485797v1_random	270	771
chr2R	52087	52588
chrX_DS485096v1_random	232	733
chr3L	57023	57524
chrX_DS485471v1_random	787	1288
chrX	23377651	23378152
chrX_DS484272v1_random	1911	2412
chrX_DS484585v1_random	790	1291
chrX_DS484468v1_random	1441	1942
chrUn_DS485581v1	-62	439
chrUn_CP007086v1	19537	20481
chrUn_DS483918v1	70	571
chrUn_DS484486v1	105	606
chrX_DS484349v1_random	1456	1957
chrX_DS484526v1_random	-129	372
chrX_DS484677v1_random	840	1341
chrX_DS484605v1_random	1073	1574
chrUn_CP007091v1	13240	13741
chrUn_DS484386v1	178	679
chrX_DS485617v1_random	613	1114
chrX_DS485074v1_random	892	1393
chrX_DS484026v1_random	2519	3020
chrX_DS484628v1_random	229	730
chrX_DS484690v1_random	338	839
chrX_DS484504v1_random	271	772
chrX_DS484694v1_random	913	1414
chrX_DS484316v1_random	-34	467
chrX_DS484741v1_random	595	1096
chrX_DS484433v1_random	120	621
chrUn_DS484395v1	598	1099
chrX_DS484911v1_random	811	1312
chrY	1672156	1672657
chrX_DS485676v1_random	710	1211
chrX_DS484590v1_random	1498	1999
chrX_DS484633v1_random	-39	462
chrUn_DS484118v1	2219	2720
chrX_DS484341v1_random	1794	2295
chrX_DS485112v1_random	41	542
chrX_DS484362v1_random	1489	1990
chrX_DS484112v1_random	1487	1988
chrX_DS484609v1_random	89	590
chrX_DS484023v1_random	258	759
chrX_DS484647v1_random	877	1378
chrUn_CP007091v1	11665	12166
chrX_DS484341v1_random	997	1498
chr3L	4430445	4430946
chrX_DS485101v1_random	421	922
chrX_DS484590v1_random	275	776
chrX_DS484715v1_random	445	946
chrUn_DS485678v1	367	868
chrY	322973	323474
chrX_DS485723v1_random	-35	860
chrX	23282382	23282883
chr2R	3684970	3685471
chrX_DS484371v1_random	1521	2022
chrX_DS484968v1_random	571	1072
chrUn_DS483832v1	2354	2855
chrX_DS484411v1_random	1748	2249
chrX_DS485855v1_random	646	1147
chrX_DS484996v1_random	771	1272
chrX_DS484402v1_random	1463	1964
chrX_DS484457v1_random	975	1476
chr3R	1293500	1294001
chrX_DS484344v1_random	1845	2346
chrX_DS484552v1_random	987	1488
chrX_DS484272v1_random	-53	448
chrX_DS485769v1_random	390	891
chrX_DS484518v1_random	901	1402
chrX_DS484618v1_random	226	727
chrX_DS484500v1_random	405	906
chrX_DS485080v1_random	74	575
chrX_DS485899v1_random	500	1001
chrX_DS485950v1_random	472	973
chrX_DS484046v1_random	1253	1754
chrUn_DS485607v1	640	1141
chrUn_DS485545v1	-30	471
chrUn_CP007091v1	14093	14594
chrX_DS484354v1_random	121	622
chrX_DS484840v1_random	25	526
chrX_DS484488v1_random	94	595
chrX_DS485141v1_random	308	809
chr3L	24649018	24649519
chrX_DS485909v1_random	541	1042
chrX_DS484529v1_random	776	1277
chrX_DS484672v1_random	-131	370
chrX_DS484284v1_random	1054	1555
chrX_DS485813v1_random	177	678
chrX_DS485620v1_random	-129	372
chrX_DS485981v1_random	85	586
chrX_DS485271v1_random	-52	449
chrUn_DS485415v1	758	1259
chrX_DS484599v1_random	476	977
chrUn_DS484226v1	-163	338
chrX_DS484660v1_random	872	1373
chrX_DS485195v1_random	410	911
chrX_DS484684v1_random	830	1331
chrX_DS484533v1_random	1144	1645
chrX_DS483909v1_random	1859	2360
chrX_DS485735v1_random	703	1204
chrX_DS485550v1_random	132	633
chrX_DS485771v1_random	639	1140
chrX_DS484074v1_random	2268	2769
chrX_DS485351v1_random	673	1174
chrX_DS484668v1_random	1062	1563
chrUn_DS483992v1	607	1108
chrX_DS484178v1_random	305	806
chrX_DS484777v1_random	972	1473
chrUn_DS484036v1	1883	2384
chr2R	4867893	4868739
chrUn_DS483949v1	1377	1878
chrUn_DS484901v1	589	1090
chrUn_DS484183v1	1456	1957
chr2R	4554817	4555318
chr3L	26881357	26881858
chrX_DS484430v1_random	1255	1756
chrX_DS484474v1_random	1408	1909
chrX_DS484952v1_random	121	622
chrUn_DS485255v1	424	925
chrUn_CP007091v1	4660	5161
chrX_DS485898v1_random	302	803
chrX_DS484288v1_random	812	1313
chrUn_DS484264v1	747	1248
chrX_DS484703v1_random	1068	1569
chrX_DS484839v1_random	-167	334
chrUn_CP007086v1	17164	17665
chrX_DS484235v1_random	550	1051
chrX_DS483969v1_random	669	1170
chrX_DS485941v1_random	73	574
chrX_DS484620v1_random	1165	1666
chrX_DS485765v1_random	466	967
chrX	22432844	22433345
chrUn_DS483776v1	1154	1655
chrX_DS484442v1_random	655	1156
chrX_DS485277v1_random	282	783
chrX_DS484775v1_random	1197	1698
chrX_DS485687v1_random	-144	357
chrX	23440095	23440596
chrUn_DS484275v1	678	1179
chrX_DS484819v1_random	218	719
chrX_DS484871v1_random	462	963
chrX_DS485762v1_random	373	874
chrX_DS484650v1_random	102	603
chrX_DS484337v1_random	373	874
chr3L	27069081	27069582
chrX_DS485790v1_random	-69	432
chrX_DS485454v1_random	171	672
chrX_DS484604v1_random	1094	1595
chrX_DS484201v1_random	2003	2504
chrX_DS484961v1_random	-15	486
chr2L	4646005	4646506
chrX_DS484261v1_random	1035	1536
chrX_DS484583v1_random	518	1019
chrX_DS485573v1_random	208	709
chrX_DS484733v1_random	19	520
chrX_DS484393v1_random	1615	2116
chrX_DS484126v1_random	1862	2363
chrX_DS484623v1_random	1067	1568
chrX_DS484564v1_random	1044	1545
chr3R	831823	832324
chrX_DS484935v1_random	366	867
chrX_DS484409v1_random	816	1317
chrX_DS485015v1_random	314	815
chrX_DS485994v1_random	325	826
chrX_DS483907v1_random	137	638
chrX_DS485514v1_random	365	866
chrX_DS484890v1_random	741	1242
chrX_DS484688v1_random	635	1136
chrX_DS484682v1_random	1022	1523
chrX_DS484388v1_random	620	1121
chrX_DS484137v1_random	1691	2192
chrX_DS484555v1_random	978	1479
chr3L	24634813	24635314
chrX_DS484645v1_random	272	773
chrX_DS484670v1_random	1202	1703
chrX_DS484545v1_random	591	1092
chrX_DS484415v1_random	1568	2069
chrUn_DS484948v1	685	1186
chrX_DS484625v1_random	-17	484
chrX_DS484965v1_random	899	1400
chrUn_DS483824v1	3820	4321
chrX	11646380	11646881
chrX_DS484429v1_random	30	531
chrX_DS484955v1_random	749	1250
chrX_DS485238v1_random	680	1181
chrX_DS484701v1_random	927	1428
chrX_DS485856v1_random	404	905
chrX_DS484406v1_random	422	923
chrX_DS485913v1_random	463	964
chrX_DS484081v1_random	763	1264
chrX_DS484507v1_random	561	1062
chrX_DS484785v1_random	770	1271
chrX_DS485816v1_random	505	1006
chrX_DS484594v1_random	540	1041
chrUn_DS484257v1	499	1000
chrX_DS484182v1_random	2199	2700
chrX_DS485167v1_random	581	1082
chrX_DS484166v1_random	1405	1906
chrX_DS484323v1_random	971	1472
chrX_DS484582v1_random	463	964
chrX_DS485738v1_random	325	826
chrUn_DS483975v1	3098	3599
chrX_DS484278v1_random	50	551
chrX_DS484723v1_random	1014	1515
chrUn_DS484267v1	1255	1756
chrX_DS484809v1_random	995	1496
chrX_DS484483v1_random	1456	1957
chrX_DS484419v1_random	959	1460
chrX_DS484428v1_random	1726	2227
chrX_DS484596v1_random	1453	1954
chrX_DS485836v1_random	39	540
chrX_DS485465v1_random	135	636
chrUn_CP007120v1	75201	75702
chrX_DS484506v1_random	1351	1852
chrX_DS483950v1_random	3094	3595
chrX_DS484260v1_random	1171	1672
chrX_DS484768v1_random	1143	1644
chrX_DS484026v1_random	1029	1530
chrX_DS484072v1_random	-66	435
chrX_DS484837v1_random	1070	1571
chrX_DS484200v1_random	17	518
chrUn_DS485808v1	-97	404
chrX_DS484541v1_random	986	1487
chrX_DS484845v1_random	-150	351
chrX_DS484679v1_random	841	1342
chrX_DS484850v1_random	-121	380
chrX_DS484293v1_random	815	1316
chrX_DS484765v1_random	739	1240
chrX_DS485635v1_random	236	737
chrX_DS484368v1_random	276	777
chrX_DS484399v1_random	694	1195
chrX_DS484657v1_random	1085	1586
chrX_DS485934v1_random	250	751
chrX_DS485358v1_random	582	1083
chrX_DS484162v1_random	1527	2028
chrUn_DS485872v1	535	1036
chrX_DS484725v1_random	80	581
chrX_DS485782v1_random	520	1021
chrX_DS484600v1_random	663	1164
chrX_DS484648v1_random	954	1455
chrX_DS484298v1_random	186	687
chrX_DS484360v1_random	933	1434
chrX_DS484535v1_random	1399	1900
chrX_DS484778v1_random	1	502
chrX_DS484698v1_random	970	1471
chrX_DS484450v1_random	852	1353
chrUn_DS485915v1	-68	433
chrX_DS485336v1_random	199	700
chrUn_DS484300v1	515	1016
chrX_DS485962v1_random	466	967
chrX_DS484166v1_random	2317	2818
chrX_DS485081v1_random	305	806
chrX_DS484252v1_random	883	1384
chrX_DS484547v1_random	308	809
chrX_DS484423v1_random	1326	1827
chrX_DS484758v1_random	980	1481
chrX_DS483950v1_random	2246	2747
chrX_DS485164v1_random	4	505
chrX_DS484913v1_random	506	1007
chrUn_DS484212v1	1029	1530
chrUn_DS483681v1	10949	11450
chrX_DS484387v1_random	656	1157
chrX_DS484880v1_random	1025	1526
chrX_DS485378v1_random	681	1182
chrX_DS485043v1_random	700	1201
chrX_DS484072v1_random	1615	2116
chrX_DS485798v1_random	674	1175
chr3L	26938896	26939397
chrX_DS484358v1_random	1554	2055
chrX_DS484569v1_random	1298	1799
chrX_DS484374v1_random	211	712
chrX_DS484597v1_random	565	1066
chrX_DS484580v1_random	1078	1579
chrX_DS485189v1_random	149	650
chrX_DS484587v1_random	652	1153
chrX_DS484753v1_random	86	587
chrX_DS485785v1_random	336	837
chrX_DS485606v1_random	471	972
chrX_DS484730v1_random	1048	1549
chrX_DS484468v1_random	757	1258
chrX_DS484219v1_random	366	867
chr3R	10384397	10384898
chrUn_DS483918v1	2217	2718
chrUn_DS485868v1	393	894
chrX_DS484136v1_random	2080	2581
chrUn_DS484499v1	586	1087
chrX_DS485660v1_random	-38	463
chrX_DS484459v1_random	541	1042
chrX_DS484215v1_random	1706	2207
chrX_DS484572v1_random	831	1332
chrX_DS484558v1_random	843	1344
chrX_DS484622v1_random	273	774
chrX_DS484644v1_random	318	819
chrUn_CP007081v1	926	1427
chrX_DS485257v1_random	763	1264
chrX_DS484603v1_random	178	679
chrUn_DS485091v1	447	948
chrX_DS484598v1_random	734	1235
chrX_DS484826v1_random	224	725
chrX_DS485967v1_random	201	702
chrUn_DS484320v1	1572	2073
chrX_DS485860v1_random	670	1171
chrX_DS484431v1_random	494	995
chrX_DS484626v1_random	348	849
chrX_DS485857v1_random	98	599
chrX_DS484433v1_random	1347	1848
chrUn_DS485216v1	75	576
chrUn_DS483986v1	1002	1503
chrX_DS484724v1_random	1062	1563
chrX_DS484072v1_random	2387	2888
chrX_DS485012v1_random	493	994
chrX_DS484586v1_random	470	971
chr3L	11615151	11615652
chrUn_CP007086v1	11778	12279
chrX_DS484783v1_random	15	516
chrX_DS484497v1_random	172	673
chr2R	2164798	2165299
chrX_DS485235v1_random	101	602
chrX_DS485110v1_random	605	1106
chrUn_DS484267v1	164	665
