## supplemental table S3 for "The nanoCUT&RUN technique visualizes telomeric chromatin in Drosophila"

### Sheet: S2. TRL(804) MACS2 peaks
chr	start	end
chr3L	40324	40825
chr3L	32786	33287
chr3R	15905979	15906480
chrY_CP007111v1_random	102	603
chrY_CP007111v1_random	2914	3415
chrX	58737	59238
chr3L	11428302	11428803
chr3R	15908172	15908673
chr3L	2170906	2171407
chrX	19153496	19153997
chr3R	11568877	11569378
chr3L	18234089	18234590
chr2R	20110912	20111413
chr3L	20949424	20949925
chr3L	21498609	21499110
chr2R	18802383	18802884
chrX	2050024	2050525
chr3L	616641	617142
chr3L	17606802	17607303
chrX	22855116	22855617
chr3R	18585352	18585853
chr2L	8534937	8535438
chr2L	3354836	3355337
chr2L	2161422	2161923
chr3L	18185594	18186095
chr2R	16583626	16584127
chr3R	13812657	13813158
chrX	13641703	13642204
chr3L	2151645	2152146
chr3L	14038055	14038556
chr3R	24768735	24769236
chr3R	9436265	9436766
chr3R	13794468	13794969
chrX	15633344	15633845
chr2R	10423039	10423540
chr3R	21204579	21205080
chrY_CP007111v1_random	11504	12005
chrX	22552770	22553271
chr2R	19253837	19254338
chrX	5047797	5048298
chr3R	31689235	31689736
chr3L	20730155	20730656
chr2L	3580692	3581193
chr2R	20106341	20106842
chr3R	12370688	12371189
chrX	18404459	18404960
chr2R	18799133	18799634
chr2R	10417921	10418422
chr3R	15920654	15921155
chr2R	10421259	10421760
chr2L	12586895	12587396
chr2R	10428445	10428946
chr3L	12407110	12407611
chr3L	20695416	20695917
chr2L	16587798	16588299
chr2L	715014	715515
chr3L	14550952	14551453
chr2L	16520327	16520828
chr3R	28859026	28859527
chr2L	12366010	12366511
chrY_CP007111v1_random	1170	1671
chr3R	14714233	14714734
chr3L	5630443	5630944
chr2L	9448288	9448789
chr3L	15699722	15700223
chr2R	11657849	11658350
chr2R	8655495	8655996
chr2R	15675998	15676499
chr2L	12529452	12529953
chr2R	24369582	24370083
chr2L	15425625	15426126
chr3R	31713339	31713840
chr2L	8277787	8278288
chrX	12006787	12007288
chr3R	13815003	13815504
chr2L	11057569	11058070
chr2R	23666709	23667210
chr3L	20198141	20198642
chr3R	11993178	11993679
chr2L	701805	702306
chr3L	6218432	6218933
chr2R	16579331	16579832
chr3L	17421347	17421848
chr3R	19889911	19890412
chrX	5770666	5771167
chr3R	18670804	18671305
chr3R	22667113	22667614
chr2R	17801569	17802070
chr2L	2450808	2451309
chr3R	22042475	22042976
chr3L	20398496	20398997
chr3L	2192078	2192579
chr2L	3632060	3632561
chr2R	18611634	18612135
chr2L	8898354	8898855
chr2R	24327739	24328240
chrY_CP007111v1_random	26579	27080
chr2L	8735613	8736114
chr3R	27989026	27989527
chr2R	8145811	8146312
chr3R	28861127	28861628
chr2R	5782096	5782597
chr3L	7435193	7435694
chr2L	2202167	2202668
chrX	1991683	1992184
chr3R	11562627	11563128
chrX	3841000	3841501
chr3R	26021070	26021571
chr2L	3095022	3095523
chr2R	19463287	19463788
chr3R	23334438	23334939
chr3L	14200969	14201470
chr2R	24986748	24987249
chr3R	9533550	9534051
chrX	8893859	8894360
chrX	18243416	18243917
chr2R	21497257	21497758
chr2L	15911730	15912231
chr3R	19321818	19322319
chr3L	1586373	1586874
chrX	1970435	1970936
chr3L	1967407	1967908
chr3R	15286640	15287141
chr2L	13665142	13665643
chr3R	25740454	25740955
chr3R	25996695	25997196
chr3R	11156768	11157269
chr2L	11971014	11971515
chr3R	16279969	16280470
chr2R	10238208	10238709
chr3R	8955440	8955941
chr2R	23871752	23872253
chr2R	7146815	7147316
chrX	1966062	1966563
chr3L	5654179	5654680
chr3L	1098633	1099134
chr2L	19764442	19764943
chr2L	11045025	11045526
chr2R	15735134	15735635
chr3R	24894755	24895256
chrX	13396512	13397013
chrX	8891538	8892039
chr2L	6792023	6792524
chrX	21071761	21072262
chr2R	16210210	16210711
chr3R	7162444	7162945
chr3L	16028933	16029434
chr2R	5992612	5993113
chr3R	14722203	14722704
chrX	15813252	15813753
chr2R	10302663	10303164
chr2L	22144063	22144564
chr3R	30450243	30450744
chr2R	21540975	21541476
chrX	10802034	10802535
chrX	10772136	10772637
chr3L	20620674	20621175
chr3R	27069959	27070460
chr2L	11066878	11067379
chr2R	18405193	18405694
chr3R	13789712	13790213
chr2R	11397236	11397737
chrX	1975869	1976370
chr2R	20836071	20836572
chr2R	24543195	24543696
chr3L	8546326	8546827
chr3R	24218585	24219086
chr3L	3395205	3395706
chr3L	3250229	3250730
chrX	13319518	13320019
chrX	19298421	19298922
chr2R	18232447	18232948
chrX	7702478	7702979
chr3R	26006004	26006505
chr3R	11172764	11173265
chrX	15497576	15498077
chr2R	17846301	17846802
chrX	12753825	12754326
chrX	1618848	1619349
chr2R	23658922	23659423
chr2L	7991437	7991938
chr2R	8151953	8152454
chr2L	4371623	4372124
chr3R	12369146	12369647
chr2L	16526144	16526645
chr2L	8010463	8010964
chr2R	7150401	7150902
chr3L	19899191	19899692
chr2R	24793087	24793588
chr3R	24006761	24007262
chrX	14923288	14923789
chr3L	7867334	7867835
chr2L	15913254	15913755
chr3R	17118973	17119474
chrX	1995525	1996026
chr2R	15816918	15817419
chr2R	13925396	13925897
chr3L	19791558	19792059
chrX	16780207	16780708
chrX	8192859	8193360
chr3L	15234245	15234746
chr3L	14552181	14552682
chr2R	18805957	18806458
chr3R	15476175	15476676
chr3R	30532183	30532684
chr3R	29829080	29829581
chr2R	6241934	6242435
chr3R	18923690	18924191
chr2R	18413414	18413915
chr3R	22626648	22627149
chrX	13994742	13995243
chrX	11914738	11915239
chr2R	11930176	11930677
chr3L	7134229	7134730
chr2R	10475267	10475768
chr3R	16449471	16449972
chr3L	9340083	9340584
chr2R	19461909	19462410
chr3R	14052485	14052986
chr3L	11586619	11587120
chr3R	21626472	21626973
chrX	10930483	10930984
chr2R	22934033	22934534
chrY_CP007111v1_random	8411	8912
chr2R	25279636	25280137
chr2L	2862240	2862741
chrX	10805489	10805990
chr3R	29255170	29255671
chrX	15023666	15024167
chr3R	11980199	11980700
chr2R	11194898	11195399
chr2R	10582980	10583481
chr2L	9449498	9449999
chr3R	8090254	8090755
chr3L	18005218	18005719
chr3R	31715499	31716000
chr3R	30160329	30160830
chr3R	31724577	31725078
chr2R	22729141	22730028
chr2L	1185781	1186282
chr2R	10134595	10135096
chr2R	9005442	9005943
chr2L	3771576	3772077
chr3L	3625911	3626412
chr2R	17097349	17097850
chrX	687110	687611
chr2R	6120320	6120821
chr3L	17740265	17740766
chrX	9048114	9048615
chr2R	9440758	9441259
chr3L	14968914	14969415
chr3L	14613912	14614413
chrX	3162718	3163219
chrX	9496833	9497334
chr3R	23955321	23955822
chr3R	29818664	29819165
chr3R	29214860	29215361
chr2L	2242006	2242507
chr2R	24334321	24334822
chr3R	18049238	18049739
chr2R	15600258	15600759
chrX	8894639	8895140
chr3L	18846047	18846548
chr2R	9949453	9949954
chr3L	18139019	18139520
chr2R	9712015	9712516
chrX	2469900	2470401
chrX	14950903	14951404
chr3L	17611903	17612404
chr3L	15079372	15079873
chr2L	16791221	16791722
chrX	3136470	3136971
chrX	10802741	10803242
chr2R	24767988	24768489
chr2L	7994286	7994787
chr2L	15264500	15265001
chr2L	7009887	7010388
chr3R	21589874	21590375
chr3R	7967669	7968170
chrX	13394886	13395387
chr3R	14478526	14479027
chr2R	14185123	14185624
chr3L	16451912	16452413
chr3L	15235273	15235774
chr2L	9782051	9782552
chr2R	18528709	18529210
chr3R	30803295	30803796
chrX	15162880	15163381
chr3R	10826741	10827242
chr3R	25208076	25208577
chr3L	4413806	4414307
chr2L	15908849	15909350
chr3L	12913739	12914240
chr3L	639108	639609
chr3L	13925207	13925708
chrX	11389752	11390253
chr2R	11666501	11667002
chrX	16835977	16836478
chr2R	18503348	18503849
chr2L	12974877	12975378
chr3L	959332	959833
chrX	395653	396154
chr3L	17577665	17578166
chr2R	11202171	11202672
chrX	15811587	15812088
chr3L	19171539	19172040
chr2R	24342508	24343009
chr3R	29215631	29216132
chr2R	20943339	20943840
chr2R	21075819	21076320
chr2L	5296835	5297336
chr3R	7491406	7491907
chr3L	17590563	17591064
chrX	2317317	2317818
chrX	11917114	11917615
chr2L	8691579	8692080
chr3R	9502402	9502903
chr3L	11294730	11295231
chr2L	4614267	4614768
chr2R	22317887	22318388
chrX	19167240	19167741
chr3R	30338097	30338598
chr2R	21545339	21545840
chr3L	9019170	9019671
chr3R	23190392	23190893
chr3L	12056344	12056845
chrX	18282398	18282899
chr3R	15280627	15281128
chr3R	31721809	31722310
chrX	4203871	4204372
chr2L	5805062	5805563
chr3R	30794731	30795232
chr2L	18517127	18517628
chr3L	6256895	6257835
chrX	2155856	2156357
chr3L	4692224	4692725
chr2L	18732663	18733164
chr3L	1755569	1756070
chr2L	2175319	2175820
chr3R	18436887	18437388
chr2L	3108000	3108501
chr3L	648388	648889
chrX	12667519	12668020
chr2R	19271510	19272011
chr3L	3301055	3301556
chrX	11823082	11823583
chr3L	2107247	2107748
chr2L	6078841	6079342
chr3R	13364811	13365312
chr2R	11939051	11939552
chr3L	16483924	16484425
chrX	2333960	2334461
chr2L	12535399	12535900
chr2R	21250844	21251345
chr3R	18053031	18053532
chr3L	12408459	12408960
chr3L	8675440	8675941
chr2L	6494313	6494814
chr3R	26002613	26003114
chr3L	673223	673724
chr2R	9430544	9431045
chr3R	14731361	14731862
chr3L	17566539	17567040
chr3R	12372732	12373233
chr3L	17619194	17619695
chr3L	19906933	19907434
chr3L	19895813	19896314
chr3L	19562060	19562561
chr2R	24293700	24294201
chr3L	17999716	18000217
chr2R	16580384	16580885
chr2L	20890200	20890701
chr3L	9004793	9005294
chr3R	16719817	16720318
chrX	13138751	13139252
chrX	11681695	11682196
chr2L	430817	431318
chr2R	21047908	21048409
chr3L	21276819	21277320
chr2R	8444110	8444611
chrX	8864050	8864551
chr3R	23605305	23605806
chr3R	26036653	26037154
chr2L	10009775	10010276
chr3R	8093821	8094322
chr2L	9182583	9183084
chr3R	18398749	18399250
chr2R	22311831	22312332
chrX	5052841	5053342
chr3L	7868615	7869116
chrX	12760336	12760837
chr2R	23713203	23713704
chr3L	12081645	12082146
chrX	1830920	1831421
chr2R	13032047	13032548
chr2R	17462075	17462576
chrX	2645843	2646344
chr3R	15993175	15993676
chr2R	14307252	14307753
chr3R	29206578	29207079
chr2L	9908415	9908916
chrX	3134934	3135435
chrX	19361058	19361559
chr3L	20401418	20401919
chr3L	9614613	9615114
chr3L	11534384	11534885
chr3L	14427278	14427779
chrX	14082643	14083144
chr2R	18406578	18407079
chr2R	6196102	6196603
chr3R	23175207	23175708
chrX	17833951	17834452
chr2L	1737146	1737647
chr3L	11084521	11085022
chrX	2141089	2141590
chrX	13321161	13321662
chr3L	9337900	9338401
chr3R	7749839	7750340
chr2R	22686082	22686583
chr2L	2163509	2164010
chr2L	20831074	20831575
chr3L	12489925	12490426
chr2R	16611506	16612007
chr3L	18753682	18754183
chr2L	4594890	4595391
chr3L	1208072	1208573
chrX	12661406	12661907
chr3L	3408905	3409406
chr3L	17616792	17617293
chr3L	15090194	15090695
chr2R	18236391	18236892
chr3R	26568210	26568711
chrX	1964312	1964813
chr3L	12110914	12111415
chr2L	2454586	2455087
chr3L	18840382	18840883
chr2L	17449593	17450094
chr3L	18016477	18016978
chr3R	16987573	16988074
chr3R	23173352	23173853
chr3L	7263748	7264249
chrX	4596403	4596904
chrX	19322333	19322834
chr2R	6992546	6993047
chr3R	30060964	30061465
chrX	17178327	17178828
chr2L	13665869	13666370
chr3R	11982465	11982966
chr2L	4222003	4222504
chr2R	18231019	18231520
chr2R	16104148	16104649
chrX	12665954	12666455
chr2R	17822365	17822866
chrX	15593455	15593956
chr3R	23472490	23472991
chr2R	11198735	11199236
chr2R	14219470	14219971
chrX	18489553	18490054
chr2R	12453251	12453752
chr3L	14476926	14477427
chr3R	29982790	29983651
chr3R	29210145	29210646
chr3L	14977523	14978024
chrX	2031669	2032170
chr3L	16494390	16494891
chr2R	8670271	8670772
chrX	13277100	13277601
chr3R	14288947	14289448
chrX	9650919	9651420
chrX	9042274	9042775
chr2R	10078012	10078513
chr3L	21057357	21057858
chr2R	17813892	17814393
chr3L	14743233	14743734
chr3R	4174290	4174791
chr3R	20292915	20293416
chrX	7937603	7938104
chrX	18309485	18309986
chr2R	6885573	6886074
chrX	19353482	19353983
chr3R	24259351	24259852
chr3L	22945205	22945706
chrX	9029828	9030329
chrX	3141985	3142486
chr2R	18400392	18400893
chr2L	12520971	12521472
chr3R	23315171	23315672
chr2R	7779533	7780034
chr3R	25303829	25304330
chr2R	20582448	20582949
chr3R	6234318	6234819
chr2L	16858311	16858812
chr2L	13513235	13513736
chrX	12673982	12674483
chrX	3682456	3682957
chrX	18366243	18366744
chr2R	10216988	10217489
chr2R	10056440	10056941
chrX	5696373	5696874
chr3R	14481664	14482165
chr2R	23870186	23870687
chr3R	27194029	27194530
chr2R	23426031	23426532
chr2L	3786788	3787289
chr3R	29841160	29841661
chr3R	30822066	30822567
chrX	5772599	5773100
chr2R	7782985	7783486
chr2R	8985491	8985992
chrX	1972007	1972508
chr2L	11502695	11503196
chr2L	552363	552864
chr3L	21954816	21955317
chrX	7317171	7317672
chr2L	20715913	20716414
chr3R	11200046	11200547
chrY	860288	860789
chr2L	1118844	1119345
chr2R	18407502	18408003
chr3R	13975990	13976491
chr3R	8846303	8846804
chrX	5690149	5690650
chr3L	1546656	1547157
chrX	12664962	12665463
chr3R	22124337	22124838
chr3L	20733737	20734238
chr2R	8149661	8150162
chr3R	8333666	8334167
chr2R	20975415	20975916
chr3R	23314150	23314651
chr3L	1592838	1593339
chr3R	20594648	20595149
chr2R	9414009	9414510
chrX	19662781	19663282
chr2L	23512621	23513122
chr3R	23345984	23346485
chr3L	17895758	17896259
chr3L	626633	627134
chr2R	13560057	13560558
chrX	7000429	7000930
chrX	8214758	8215259
chr3R	10699359	10699860
chr3L	11365188	11365689
chrX	10814110	10814611
chr3R	5672402	5672903
chr3L	21807985	21808486
chr2R	14212502	14213003
chrX	11423468	11423969
chr3R	29479026	29479527
chrX	6624027	6624528
chr3L	9040974	9041475
chr2L	5237237	5237738
chr3R	9226803	9227304
chr3L	332075	332576
chr2R	7632448	7632949
chr3R	27736361	27736862
chr2R	15482660	15483161
chr3R	4746364	4746865
chr3R	18063118	18063619
chrX	7318794	7319295
chrX	12895295	12895796
chr3R	19464013	19464514
chr2R	17436234	17436735
chr3R	11353024	11353525
chrX	17738917	17739418
chr3R	14817855	14818356
chrX	18832291	18832792
chr3R	7963382	7963883
chr2R	17804072	17805340
chr3R	8170177	8170678
chr3L	14221013	14221514
chr2R	21474901	21475402
chrX	7946824	7947325
chrX	2194224	2194725
chrX	13322307	13322808
chr3R	25329115	25329616
chr3L	8151849	8152350
chr2R	16187448	16187949
chr2L	16793873	16794374
chr2L	9179253	9179754
chrX	8455304	8455805
chr3L	2489841	2490342
chr3L	5634010	5634511
chr2L	12507605	12508106
chr4	908794	909295
chr3R	16284878	16285379
chrX	13404196	13404697
chr3L	18238953	18239454
chr3R	4130057	4130558
chr2R	10276265	10276766
chr3R	24629943	24630444
chr3L	16489335	16489836
chr3L	17404249	17404750
chr2L	16450968	16451469
chrX	11922613	11923114
chrX	18312555	18313056
chr3L	12892323	12892824
chr2R	7106339	7106840
chr2L	3339329	3339830
