## supplemental table S6 for "The nanoCUT&RUN technique visualizes telomeric chromatin in Drosophila"

chromosome	start	end	name	score	strand	signal_value	p-value	q-value	summit	localIDR	globalIDR	rep1_chromStart	rep1_chromEnd	rep1_signalValue	rep1_summit	rep2_chromStart	rep2_chromEnd	rep2_signalValue	rep2_summit
Y_scaffold4	15632	18464	.	1000	.	-1	3505.38184	-1	2060	3.37	3.37	15632	18464	4601.33301	1532	15633	18464	3505.38184	1444
2R_21	21602377	21603043	.	1000	.	-1	2805.81079	-1	315	3.09	3.19	21602377	21603043	4836.95459	315	21602379	21603020	2805.81079	314
X_1	57715	59881	.	1000	.	-1	1580.68152	-1	1135	3.25	3.30	57715	59881	3106.61328	1073	57722	59845	1580.68152	1131
2L_1	7004	7569	.	1000	.	-1	1534.51086	-1	281	3.18	3.26	7004	7569	2148.82935	281	7016	7552	1534.51086	270
Y_scaffold4	23064	23507	.	1000	.	-1	1417.30798	-1	290	3.10	3.21	23064	23507	1862.43518	290	23064	23507	1417.30798	290
X_1	113885	116423	.	1000	.	-1	1318.80298	-1	1971	3.05	3.16	113885	116423	2081.97046	1446	114042	116421	1318.80298	1339
Y_scaffold4	1336282	1337967	.	1000	.	-1	417.61038	-1	300	2.90	3.11	1336282	1337967	611.91931	960	1336282	1337963	417.61038	962
2R_21	21607852	21608629	.	1000	.	-1	337.41922	-1	319	2.84	3.07	21607855	21608629	793.27155	312	21607852	21608547	337.41922	323
Y_scaffold4	1263537	1265307	.	1000	.	-1	301.16357	-1	576	2.74	3.02	1263537	1265307	734.45099	830	1263543	1265276	301.16357	823
2R_21	21628396	21629440	.	1000	.	-1	261.55573	-1	378	2.59	2.86	21628396	21629440	261.55573	631	21628397	21629439	855.99890	375
2R_21	21663164	21663685	.	1000	.	-1	235.19202	-1	261	2.71	2.97	21663164	21663685	618.86218	264	21663169	21663656	235.19202	254
4_2	1303520	1304379	.	1000	.	-1	218.85535	-1	602	2.71	2.94	1303520	1304379	393.42761	457	1303578	1304346	218.85535	401
3L_1	6255	10746	.	1000	.	-1	177.13531	-1	2768	2.68	2.91	6255	10746	318.70145	2393	6327	10746	177.13531	2336
2R_21	21606352	21606773	.	1000	.	-1	165.17142	-1	273	2.64	2.89	21606352	21606773	247.99445	272	21606367	21606767	165.17142	259
2R_21	21635171	21635515	.	1000	.	-1	104.99429	-1	132	2.57	2.83	21635171	21635515	266.11551	131	21635186	21635481	104.99429	119
Y_scaffold4	1244641	1245153	.	1000	.	-1	103.45958	-1	244	2.55	2.81	1244641	1245153	242.69507	247	1244685	1245134	103.45958	197
2L_1	47691	49783	.	1000	.	-1	102.13597	-1	523	2.44	2.75	47691	49783	278.75443	934	47716	49780	102.13597	873
Y_scaffold4	106633	107551	.	1000	.	-1	87.26797	-1	244	2.49	2.78	106633	107551	210.58459	469	106685	107462	87.26797	409
2R_21	1359341	1363498	.	1000	.	-1	78.40321	-1	2187	2.39	2.72	1359341	1363498	112.75613	1963	1359347	1363494	78.40321	2046
X_1	107244	109740	.	1000	.	-1	75.90197	-1	1200	2.36	2.70	107244	109740	193.89604	1164	107260	109727	75.90197	1144
Y_Contig104	23392	23800	.	1000	.	-1	73.94532	-1	223	2.33	2.67	23392	23800	136.03325	224	23410	23787	73.94532	204
Contig149	34324	34820	.	1000	.	-1	65.42476	-1	230	2.30	2.64	34326	34820	78.75970	232	34324	34799	65.42476	226
Contig145	80177	80672	.	1000	.	-1	56.74240	-1	159	2.26	2.62	80212	80672	63.96763	130	80177	80645	56.74240	153
X_1	61380	62540	.	1000	.	-1	54.81946	-1	863	2.24	2.57	61380	62540	114.45631	541	61386	62523	54.81946	239
Y_Contig29	53913	54317	.	1000	.	-1	50.11791	-1	177	2.22	2.55	53913	54317	110.81087	174	53948	54284	50.11791	145
dmel_mitochondrion_genome	14065	14586	.	1000	.	-1	49.60728	-1	408	2.25	2.59	14071	14580	49.60728	256	14065	14586	81.54897	259
X_1	63242	64053	.	1000	.	-1	44.79806	-1	192	2.03	2.47	63242	64053	210.58459	397	63243	64030	44.79806	381
Contig145	71118	71384	.	1000	.	-1	37.95942	-1	143	2.13	2.53	71118	71384	44.31504	148	71118	71383	37.95942	139
Contig21	152264	152653	.	1000	.	-1	36.82381	-1	200	2.11	2.50	152264	152647	38.48605	199	152289	152653	36.82381	176
X_1	4934208	4934965	.	992	.	-1	36.12363	-1	554	1.92	2.39	4934208	4934965	115.37276	553	4934258	4934927	36.12363	505
Contig96	17871	18246	.	1000	.	-1	33.70635	-1	160	2.03	2.45	17879	18246	64.02248	167	17871	18139	33.70635	146
2R_21	21623430	21624556	.	116	.	-1	28.43711	-1	759	0.00	0.28	21623430	21624556	28.43711	444	21623841	21624542	3092.03296	351
Y_scaffold4	123343	123737	.	1000	.	-1	26.79299	-1	202	1.94	2.42	123343	123737	84.57851	215	123360	123683	26.79299	173
Contig145	90190	90640	.	979	.	-1	24.82015	-1	282	1.86	2.36	90190	90640	29.99205	294	90245	90617	24.82015	216
dmel_mitochondrion_genome	12743	13442	.	278	.	-1	23.47438	-1	149	0.03	0.67	12821	13370	23.47438	74	12743	13442	304.15732	349
3L_10	303377	304539	.	967	.	-1	22.83570	-1	932	1.83	2.33	303385	304496	29.88869	640	303377	304539	22.83570	637
2L_1	10222	11116	.	937	.	-1	21.72647	-1	311	1.67	2.26	10222	11116	27.74515	583	10223	11086	21.72647	306
2L_1	5934570	5934825	.	708	.	-1	20.39893	-1	133	0.98	1.71	5934571	5934823	20.39893	135	5934570	5934825	26.56598	131
3L_1	24451363	24451735	.	952	.	-1	20.14128	-1	199	1.74	2.29	24451363	24451702	35.23824	169	24451429	24451735	20.14128	163
3L_4	1216467	1217459	.	921	.	-1	19.19285	-1	560	1.61	2.22	1216467	1216984	24.94837	253	1216469	1217459	19.19285	535
2L_1	16919071	16919700	.	651	.	-1	18.98577	-1	202	0.82	1.57	16919088	16919620	18.98577	197	16919071	16919700	26.28324	191
Y_scaffold4	108640	108981	.	866	.	-1	18.44285	-1	161	1.41	2.09	108640	108981	20.53337	160	108667	108928	18.44285	136
X_1	111519	113292	.	129	.	-1	17.93667	-1	372	0.00	0.31	111519	113292	17.93667	1031	111538	112774	504.22745	666
dmel_mitochondrion_genome	10508	11558	.	256	.	-1	17.74542	-1	828	0.02	0.62	10556	11558	17.74542	459	10508	11486	85.46053	541
Contig5	294530	295231	.	742	.	-1	17.30915	-1	282	1.08	1.79	294530	295231	18.21812	294	294537	295221	17.30915	264
3L_1	735563	735853	.	830	.	-1	17.20205	-1	146	1.30	2.00	735566	735853	38.39442	145	735563	735851	17.20205	144
3R_28	784870	785214	.	884	.	-1	17.02464	-1	203	1.44	2.13	784872	785214	21.09830	208	784870	785214	17.02464	196
3R_28	26485295	26485577	.	903	.	-1	16.80512	-1	141	1.53	2.18	26485295	26485566	27.99855	134	26485322	26485577	16.80512	121
Contig21	187578	188416	.	848	.	-1	16.79770	-1	175	1.38	2.04	187578	188416	20.53337	416	187605	188399	16.79770	389
4_2	1273437	1274716	.	775	.	-1	16.71810	-1	305	1.18	1.87	1273437	1274716	34.39022	597	1273473	1274399	16.71810	413
X3X4_6_D1712_2	53732	54071	.	792	.	-1	15.29328	-1	133	1.19	1.91	53732	54071	32.88183	125	53764	54012	15.29328	109
2R_21	19690747	19691261	.	725	.	-1	14.95072	-1	385	1.02	1.75	19690911	19691261	33.36106	218	19690747	19691249	14.95072	388
2R_21	20393101	20393449	.	810	.	-1	14.89855	-1	175	1.23	1.95	20393101	20393444	18.51017	152	20393102	20393449	14.89855	197
Y_scaffold4	125673	126230	.	759	.	-1	14.69093	-1	220	1.14	1.83	125673	126230	29.63699	193	125763	126179	14.69093	157
2L_1	6947007	6947345	.	633	.	-1	14.09291	-1	132	0.74	1.52	6947012	6947339	15.58605	141	6947007	6947345	14.09291	119
Y_scaffold4	121769	122775	.	354	.	-1	14.05567	-1	270	0.12	0.85	121769	122775	14.05567	544	121839	122730	16.79770	417
4_2	1282091	1284227	.	611	.	-1	13.60465	-1	1435	0.62	1.47	1282091	1284227	30.49048	969	1282689	1284210	13.60465	451
2R_21	21642850	21643568	.	470	.	-1	13.17910	-1	185	0.30	1.13	21642850	21643568	35.23824	399	21642895	21643554	13.17910	362
X_1	246257	248073	.	439	.	-1	12.68868	-1	608	0.28	1.06	246257	248073	31.46794	816	246545	247422	12.68868	540
3R_28	25003323	25003672	.	454	.	-1	12.40608	-1	189	0.29	1.09	25003368	25003672	13.44435	168	25003323	25003670	12.40608	166
2R_21	930165	931168	.	332	.	-1	12.25055	-1	285	0.11	0.80	930165	931168	12.25055	298	930317	930634	12.68868	120
X_1	566726	568323	.	688	.	-1	12.20519	-1	601	0.86	1.66	566726	568323	17.43268	619	566737	567770	12.20519	416
3R_28	27904701	27905964	.	668	.	-1	12.12565	-1	566	0.83	1.61	27904701	27905964	17.61339	597	27904840	27905566	12.12565	600
X_1	563348	564910	.	587	.	-1	11.72875	-1	1353	0.53	1.41	563348	564910	14.05567	847	564410	564822	11.72875	290
3R_28	10599040	10599358	.	566	.	-1	11.62775	-1	151	0.52	1.36	10599040	10599351	13.99167	128	10599073	10599358	11.62775	141
2R_21	14298548	14299627	.	243	.	-1	11.54973	-1	467	0.01	0.59	14298548	14299603	11.54973	550	14298630	14299627	13.75773	446
3R_28	27288526	27289467	.	544	.	-1	11.42517	-1	211	0.44	1.31	27288526	27289467	13.57817	389	27288541	27289207	11.42517	376
X_1	206114	206808	.	156	.	-1	11.25946	-1	157	0.00	0.38	206114	206808	45.25375	154	206156	206520	11.25946	118
3L_1	668463	669257	.	250	.	-1	11.00983	-1	394	0.02	0.60	668463	669231	11.00983	424	668502	669257	13.01245	326
3R_28	27700709	27701796	.	525	.	-1	10.94842	-1	456	0.43	1.26	27700775	27701796	13.50461	615	27700709	27701097	10.94842	199
3L_4	1525000	1525378	.	489	.	-1	10.79744	-1	159	0.37	1.18	1525011	1525378	13.14134	177	1525000	1525360	10.79744	131
2R_21	20510826	20512607	.	322	.	-1	10.64943	-1	1025	0.09	0.78	20510826	20512607	10.64943	800	20510949	20512050	10.72479	484
2L_1	18878882	18879317	.	203	.	-1	10.61691	-1	381	0.01	0.49	18878927	18879317	10.61691	333	18878882	18879317	12.74923	385
3L_1	160942	161838	.	506	.	-1	10.46344	-1	314	0.40	1.22	160942	161838	15.01485	453	161001	161336	10.46344	274
Y_scaffold4	157348	158135	.	424	.	-1	10.34282	-1	402	0.24	1.02	157348	158135	15.95254	500	157425	157817	10.34282	228
X_1	936380	936914	.	366	.	-1	10.00517	-1	251	0.13	0.88	936386	936913	16.97585	250	936380	936914	10.00517	277
2R_21	16320374	16320683	.	393	.	-1	9.97825	-1	142	0.15	0.95	16320378	16320683	10.79774	160	16320374	16320654	9.97825	121
Contig119	67851	69061	.	313	.	-1	9.89571	-1	1044	0.09	0.75	67851	69061	16.88661	749	68254	69056	9.89571	387
dmel_mitochondrion_genome	11968	12521	.	86	.	-1	9.84701	-1	322	0.00	0.21	11989	12521	9.84701	309	11968	12416	147.31039	314
X3X4_6_D1712_2	51478	52331	.	232	.	-1	9.83726	-1	745	0.01	0.56	51489	52314	9.83726	508	51478	52331	11.24389	519
Contig21	183922	184665	.	109	.	-1	9.72591	-1	524	0.00	0.26	183922	184665	9.72591	323	184271	184623	22.73591	175
3R_28	25926662	25927326	.	409	.	-1	9.64611	-1	464	0.20	0.99	25926677	25927312	12.16281	210	25926662	25927326	9.64611	343
3L_1	1555448	1556100	.	154	.	-1	9.63150	-1	175	0.00	0.37	1555448	1556100	21.93936	191	1555456	1555736	9.63150	151
Contig145	81323	81736	.	237	.	-1	9.58358	-1	194	0.01	0.57	81323	81736	9.58358	197	81325	81643	10.46707	189
3L_1	170513	171763	.	114	.	-1	9.54272	-1	564	0.00	0.28	170513	171763	35.34985	563	170674	171530	9.54272	539
3R_28	27492080	27492758	.	101	.	-1	9.35460	-1	537	0.00	0.24	27492080	27492758	9.35460	331	27492478	27492752	20.20312	139
2R_21	20386724	20387839	.	295	.	-1	9.23481	-1	689	0.05	0.71	20386724	20387839	9.63154	585	20387091	20387501	9.23481	369
2R_21	21289282	21289952	.	304	.	-1	9.20926	-1	236	0.06	0.73	21289328	21289952	9.66668	170	21289282	21289610	9.20926	256
X_1	255844	257098	.	379	.	-1	9.08933	-1	432	0.13	0.91	255844	257098	11.80435	689	256113	256999	9.08933	257
3L_10	1025574	1026926	.	343	.	-1	8.98726	-1	727	0.12	0.83	1025574	1026926	11.38394	649	1025624	1025944	8.98726	274
2R_21	21576326	21582741	.	227	.	-1	8.93594	-1	1315	0.01	0.55	21576326	21582741	8.93594	3367	21577157	21582673	9.23029	1572
Contig135	374193	374685	.	286	.	-1	8.73617	-1	87	0.05	0.69	374193	374685	12.45464	86	374205	374673	8.73617	77
3R_28	27677252	27678339	.	270	.	-1	8.51503	-1	593	0.03	0.65	27677252	27678331	12.84937	601	27677731	27678339	8.51503	275
3R_28	26267861	26270019	.	263	.	-1	8.29191	-1	864	0.02	0.63	26267861	26270019	8.91644	860	26268389	26269074	8.29191	326
Contig119	35114	35682	.	94	.	-1	8.22604	-1	222	0.00	0.23	35114	35682	35.23512	202	35172	35585	8.22604	184
2L_1	4955	5358	.	100	.	-1	8.18498	-1	134	0.00	0.24	4955	5358	29.63699	132	4970	5331	8.18498	121
2R_21	1194351	1195344	.	221	.	-1	8.17302	-1	644	0.01	0.53	1194351	1195344	8.17302	361	1194354	1195261	8.18498	686
2L_1	326665	327545	.	110	.	-1	8.16871	-1	290	0.00	0.27	326665	327545	21.78429	446	326676	327497	8.16871	273
2L_1	8114183	8115164	.	169	.	-1	8.13628	-1	506	0.00	0.41	8114183	8114786	8.13628	304	8114185	8115164	9.22839	295
3R_28	1492115	1492425	.	185	.	-1	8.12047	-1	182	0.00	0.45	1492139	1492425	8.12047	127	1492115	1492425	8.97417	213
4_2	1249614	1249924	.	141	.	-1	7.80195	-1	180	0.00	0.34	1249668	1249924	7.80195	182	1249614	1249881	9.89571	125
X_1	292294	297006	.	138	.	-1	7.77742	-1	2643	0.00	0.33	292294	297006	15.46997	2329	292725	296918	7.77742	2145
3L_1	15532541	15532871	.	175	.	-1	7.77396	-1	143	0.00	0.42	15532541	15532871	7.77396	119	15532590	15532870	8.69611	118
X_1	276502	278401	.	208	.	-1	7.66699	-1	1114	0.01	0.50	276502	278401	7.80195	1002	277477	278344	7.66699	392
4_2	1158559	1159965	.	172	.	-1	7.65332	-1	298	0.00	0.42	1158559	1159961	7.65332	671	1158613	1159965	8.28842	222
2L_1	190262	191248	.	192	.	-1	7.60518	-1	385	0.00	0.46	190262	191248	11.57385	332	190808	191155	7.60518	68
X_1	18376857	18377352	.	217	.	-1	7.56328	-1	99	0.01	0.52	18376857	18377352	8.03598	274	18376857	18377341	7.56328	100
3L_1	209725	212170	.	188	.	-1	7.55304	-1	513	0.00	0.45	209745	212170	7.55304	988	209725	211884	7.81573	1217
4_2	787687	788899	.	212	.	-1	7.50288	-1	108	0.01	0.51	787687	788899	9.72591	533	787701	788128	7.50288	88
3_scaffold1	78018	78540	.	118	.	-1	7.37820	-1	215	0.00	0.28	78018	78540	14.99292	248	78080	78479	7.37820	120
2R_21	15530386	15530987	.	178	.	-1	7.36926	-1	125	0.00	0.43	15530386	15530987	7.36926	108	15530444	15530955	7.47901	85
3L_1	233146	234001	.	83	.	-1	7.30288	-1	344	0.00	0.20	233146	234001	7.30288	401	233167	233595	19.08097	325
Contig21	113717	114179	.	113	.	-1	7.28145	-1	410	0.00	0.27	113717	114179	7.28145	249	113785	114158	10.54555	323
3L_1	7696402	7696785	.	161	.	-1	7.18221	-1	163	0.00	0.39	7696402	7696785	9.86552	203	7696433	7696780	7.18221	92
3L_1	314136	315342	.	106	.	-1	7.12915	-1	473	0.00	0.26	314136	315342	7.12915	622	314539	315009	10.79498	79
3L_1	24290	64522	.	195	.	-1	7.09005	-1	684	0.00	0.47	24290	64522	8.93594	20863	24299	64444	7.09005	11148
2R_21	20381415	20382552	.	90	.	-1	7.07810	-1	611	0.00	0.22	20381415	20382552	21.63011	608	20381794	20382097	7.07810	235
2L_1	38231	46966	.	91	.	-1	6.98747	-1	8220	0.00	0.22	38231	46966	20.16038	4665	38275	46966	6.98747	4115
2R_20	1802199	1803376	.	199	.	-1	6.98747	-1	373	0.00	0.48	1802199	1803376	8.17302	614	1802471	1802829	6.98747	328
3R_28	26284842	26286896	.	150	.	-1	6.98747	-1	1178	0.00	0.36	26284842	26286896	10.54216	845	26285771	26286567	6.98747	378
3R_28	22756389	22756842	.	167	.	-1	6.91988	-1	129	0.00	0.40	22756389	22756814	9.05356	81	22756404	22756842	6.91988	162
X_1	1924202	1924587	.	94	.	-1	6.91988	-1	105	0.00	0.23	1924202	1924587	18.33125	110	1924222	1924575	6.91988	80
2R_21	9732629	9733437	.	159	.	-1	6.89920	-1	449	0.00	0.38	9732756	9733437	6.89920	104	9732629	9733411	7.21855	469
2L_1	184456	185649	.	105	.	-1	6.88018	-1	128	0.00	0.25	184456	185649	15.61623	522	184476	185074	6.88018	214
3Cen_50_D1686_1	1771	2271	.	85	.	-1	6.82275	-1	411	0.00	0.21	1792	2261	6.82275	266	1771	2271	14.18033	261
X_1	6270399	6270715	.	134	.	-1	6.82275	-1	272	0.00	0.32	6270402	6270711	6.82275	261	6270399	6270715	8.64494	280
3L_1	9413564	9413983	.	164	.	-1	6.79241	-1	246	0.00	0.40	9413564	9413983	7.18966	223	9413574	9413983	6.79241	240
Contig11	333998	334441	.	181	.	-1	6.79241	-1	263	0.00	0.44	334072	334441	8.37073	165	333998	334417	6.79241	287
3R_28	27873777	27875446	.	119	.	-1	6.73166	-1	1138	0.00	0.29	27873777	27875446	6.73166	794	27874514	27875380	8.81610	591
4_2	44721	45304	.	152	.	-1	6.73166	-1	337	0.00	0.37	44721	45304	6.73166	228	44909	45168	7.37820	123
3L_1	306080	307500	.	132	.	-1	6.70729	-1	589	0.00	0.32	306086	307248	10.80031	424	306080	307500	6.70729	596
3R_28	21922917	21923311	.	107	.	-1	6.69135	-1	107	0.00	0.26	21922917	21923311	14.11492	123	21922917	21923311	6.69135	91
3R_28	9541492	9542628	.	126	.	-1	6.69069	-1	460	0.00	0.30	9542180	9542628	6.69069	91	9541492	9542364	8.50005	471
Y_Contig26	127899	128363	.	92	.	-1	6.65780	-1	217	0.00	0.22	127899	128363	17.48730	217	127940	128280	6.65780	177
2L_1	135445	139045	.	99	.	-1	6.63507	-1	1319	0.00	0.24	135445	139045	15.11032	1716	135614	138667	6.63507	1422
3L_1	19785645	19786215	.	139	.	-1	6.51657	-1	258	0.00	0.34	19785645	19786215	9.44754	255	19785661	19786110	6.51657	89
2L_1	93860	96747	.	145	.	-1	6.49668	-1	1908	0.00	0.35	93860	96747	9.04336	1233	93863	96566	6.49668	766
X_1	9112651	9113165	.	115	.	-1	6.49180	-1	447	0.00	0.28	9112651	9113164	6.49180	265	9112757	9113165	8.92762	339
3R_28	26483816	26484462	.	40	.	-1	6.48197	-1	409	-0.00	0.10	26483816	26484462	6.55883	247	26483933	26484446	6.48197	291
3_scaffold1	2614143	2614608	.	136	.	-1	6.47933	-1	139	0.00	0.33	2614201	2614584	6.47933	80	2614143	2614608	8.14007	141
3L_1	64800	67285	.	120	.	-1	6.46159	-1	754	0.00	0.29	64800	67285	10.61453	1245	64948	67269	6.46159	514
X_1	317974	319524	.	143	.	-1	6.44904	-1	990	0.00	0.35	317974	319524	8.93594	711	318454	318948	6.44904	224
2L_1	2023211	2023547	.	40	.	-1	6.44232	-1	198	-0.00	0.10	2023260	2023547	6.69993	183	2023211	2023490	6.44232	164
3R_28	23161664	23162193	.	147	.	-1	6.40975	-1	268	0.00	0.36	23161664	23162147	8.54467	79	23161666	23162193	6.40975	263
2L_1	2402548	2403211	.	122	.	-1	6.39968	-1	177	0.00	0.29	2402548	2403211	6.39968	114	2402599	2403164	8.44330	189
2L_1	9438554	9439216	.	90	.	-1	6.37325	-1	199	0.00	0.22	9438592	9439216	6.37325	323	9438554	9439149	11.32561	222
3L_1	278709	279503	.	40	.	-1	6.36266	-1	531	-0.00	0.10	278709	279503	25.12993	336	278709	279355	6.36266	331
X_1	2042544	2043403	.	87	.	-1	6.30661	-1	299	0.00	0.21	2042544	2043121	17.37594	279	2042788	2043403	6.30661	210
3L_1	24087465	24088216	.	40	.	-1	6.23213	-1	411	-0.00	0.10	24087664	24088216	7.55792	452	24087465	24087744	6.23213	171
Y_scaffold4	148451	148942	.	93	.	-1	6.23213	-1	293	0.00	0.22	148451	148942	14.99292	226	148629	148919	6.23213	182
2R_21	21068076	21068788	.	123	.	-1	6.22673	-1	91	0.00	0.30	21068076	21068788	6.22673	403	21068076	21068656	8.28203	248
3L_10	317004	317617	.	84	.	-1	6.13407	-1	205	0.00	0.20	317004	317617	17.51495	263	317031	317396	6.13407	166
3L_1	9725488	9726180	.	40	.	-1	6.09002	-1	328	-0.00	0.10	9725488	9726129	7.76967	124	9725631	9726180	6.09002	389
3L_1	527109	527618	.	40	.	-1	6.07106	-1	426	-0.00	0.10	527109	527618	7.75741	246	527132	527602	6.07106	244
2L_2	1157801	1160322	.	40	.	-1	6.06308	-1	682	-0.00	0.10	1157801	1160322	7.68275	1343	1157873	1160319	6.06308	1150
X_1	21737626	21738869	.	95	.	-1	6.05499	-1	490	0.00	0.23	21737655	21738869	6.05499	681	21737626	21738392	10.42711	461
2L_1	100851	103317	.	125	.	-1	6.00554	-1	1878	0.00	0.30	100851	103317	6.00554	771	100934	103100	7.72855	564
3L_1	6188658	6189155	.	40	.	-1	5.99620	-1	101	-0.00	0.10	6188658	6189125	7.36964	254	6188668	6189155	5.99620	92
2R_21	18446855	18447305	.	131	.	-1	5.99338	-1	90	0.00	0.32	18446863	18447305	5.99338	85	18446855	18447295	7.52071	88
2L_1	120021	120793	.	40	.	-1	5.97600	-1	239	-0.00	0.10	120021	120580	5.97600	254	120289	120793	6.34473	119
3R_28	12855190	12856207	.	128	.	-1	5.95493	-1	571	0.00	0.31	12855190	12856207	8.75202	526	12855220	12856194	5.95493	364
4_2	949109	950668	.	40	.	-1	5.94880	-1	522	-0.00	0.10	949109	950668	5.94880	908	949431	950412	19.54371	220
4_2	207204	207772	.	87	.	-1	5.86785	-1	255	0.00	0.21	207204	207772	15.46997	259	207339	207693	5.86785	117
X_1	21042084	21042672	.	40	.	-1	5.86785	-1	511	-0.00	0.10	21042084	21042667	8.17302	307	21042088	21042672	5.86785	283
3L_1	157527	158835	.	102	.	-1	5.86746	-1	679	0.00	0.25	157527	158835	10.86804	655	157936	158302	5.86746	310
X_1	1880838	1881680	.	85	.	-1	5.84201	-1	231	0.00	0.21	1880838	1881680	15.33416	407	1880860	1881211	5.84201	77
3L_10	1016074	1017077	.	108	.	-1	5.83567	-1	743	0.00	0.26	1016074	1016898	5.83567	432	1016720	1017077	8.81610	86
3L_4	414697	415775	.	98	.	-1	5.78299	-1	483	0.00	0.24	414697	415775	5.78299	518	415064	415322	9.40423	114
3L_1	9704513	9705725	.	111	.	-1	5.77309	-1	462	0.00	0.27	9704513	9705388	9.57764	320	9705194	9705725	5.77309	92
3L_1	494223	495116	.	40	.	-1	5.73739	-1	700	-0.00	0.10	494223	495116	5.73739	477	494692	494997	5.86746	227
3L_4	1079722	1081538	.	103	.	-1	5.72807	-1	1307	0.00	0.25	1079722	1081538	5.72807	782	1080210	1081534	8.80898	685
3R_28	26205329	26206448	.	40	.	-1	5.72807	-1	738	-0.00	0.10	26205329	26206448	5.72807	508	26205382	26206041	6.23213	292
X_1	15915442	15916023	.	88	.	-1	5.72807	-1	408	0.00	0.21	15915442	15915979	5.72807	238	15915729	15916023	10.34282	122
4_2	946045	947868	.	40	.	-1	5.72281	-1	195	-0.00	0.10	946045	947868	5.72281	945	946058	947662	6.72564	886
3L_1	185495	187130	.	40	.	-1	5.68148	-1	923	-0.00	0.10	185495	187130	6.14891	935	186057	187117	5.68148	394
X_1	19585235	19585557	.	104	.	-1	5.64012	-1	260	0.00	0.25	19585246	19585542	5.64012	256	19585235	19585557	8.51426	254
X_1	19689285	19689796	.	40	.	-1	5.62468	-1	278	-0.00	0.10	19689306	19689796	5.69856	81	19689285	19689793	5.62468	268
3R_28	26128616	26128988	.	40	.	-1	5.58300	-1	108	-0.00	0.10	26128668	26128988	5.75683	85	26128616	26128968	5.58300	80
3L_1	1848381	1848953	.	89	.	-1	5.55591	-1	398	0.00	0.22	1848616	1848953	12.91583	184	1848381	1848940	5.55591	221
3L_1	5948843	5949354	.	40	.	-1	5.55119	-1	371	-0.00	0.10	5948843	5949336	7.11866	341	5949026	5949354	5.55119	219
2R_21	21550121	21551062	.	40	.	-1	5.53826	-1	597	-0.00	0.10	21550121	21550980	5.53826	372	21550591	21551062	11.64505	122
3R_28	27631380	27632331	.	40	.	-1	5.53660	-1	237	-0.00	0.10	27631380	27632331	22.34635	262	27631423	27632020	5.53660	192
2L_1	130789	131860	.	97	.	-1	5.53280	-1	838	0.00	0.23	130789	131860	5.53280	470	131526	131782	8.76953	104
3L_1	128976	131731	.	40	.	-1	5.51272	-1	1445	-0.00	0.10	128976	131731	6.98540	1535	129577	131510	5.51272	300
X_1	324789	331948	.	40	.	-1	5.51272	-1	2044	-0.00	0.10	324789	331948	5.72807	3911	325010	330916	5.51272	728
X_1	605760	609626	.	40	.	-1	5.51272	-1	2124	-0.00	0.10	605760	609626	5.72807	1977	606242	608070	5.51272	375
X_1	15801784	15802587	.	40	.	-1	5.51272	-1	459	-0.00	0.10	15802076	15802379	8.55104	214	15801784	15802587	5.51272	587
3R_28	27825773	27827888	.	40	.	-1	5.48804	-1	861	-0.00	0.10	27825773	27827888	5.74228	1071	27826320	27826933	5.48804	267
2R_21	20727081	20727547	.	83	.	-1	5.47684	-1	413	0.00	0.20	20727081	20727547	13.70724	256	20727116	20727539	5.47684	225
2L_1	2606481	2606872	.	40	.	-1	5.43259	-1	212	-0.00	0.10	2606481	2606872	5.43259	211	2606488	2606856	5.55591	215
2R_21	15970284	15971417	.	40	.	-1	5.42054	-1	747	-0.00	0.10	15970284	15971399	5.42054	382	15970555	15971417	7.55105	340
X_1	304672	309175	.	96	.	-1	5.40893	-1	338	0.00	0.23	304672	309175	5.40893	2093	304752	306821	8.60073	1222
3L_1	132029	137222	.	40	.	-1	5.40240	-1	1246	-0.00	0.10	132029	137222	5.40240	2365	132805	137212	5.85890	523
2R_21	19878492	19878979	.	40	.	-1	5.40175	-1	84	-0.00	0.10	19878494	19878979	5.40175	83	19878492	19878872	8.16905	83
3R_28	26944329	26945158	.	40	.	-1	5.36818	-1	730	-0.00	0.10	26944329	26945158	6.58949	415	26944347	26945147	5.36818	402
3R_28	26368111	26368885	.	40	.	-1	5.35921	-1	172	-0.00	0.10	26368164	26368885	5.35921	396	26368111	26368430	13.03896	170
2L_1	11530	14333	.	40	.	-1	5.35857	-1	2432	-0.00	0.10	11530	14333	28.78831	1117	11556	14311	5.35857	1099
3L_10	1031688	1032888	.	40	.	-1	5.34618	-1	356	-0.00	0.10	1031738	1032888	5.34618	491	1031688	1032381	6.23213	361
2R_21	19261349	19261981	.	40	.	-1	5.33611	-1	102	-0.00	0.10	19261349	19261981	5.33611	364	19261354	19261804	15.28365	102
3L_4	1463705	1467662	.	40	.	-1	5.32686	-1	440	-0.00	0.10	1463705	1467662	5.32686	1967	1464023	1467611	7.43594	1203
3R_28	25654345	25654958	.	40	.	-1	5.29726	-1	275	-0.00	0.10	25654345	25654913	5.29726	97	25654345	25654958	7.43648	278
3R_28	27903065	27904017	.	40	.	-1	5.26352	-1	536	-0.00	0.10	27903065	27904017	5.26352	388	27903160	27903890	5.56803	358
3L_1	21168576	21168988	.	40	.	-1	5.24125	-1	104	-0.00	0.10	21168576	21168988	7.65017	225	21168588	21168972	5.24125	90
4_2	458482	458832	.	40	.	-1	5.24098	-1	71	-0.00	0.10	458482	458829	5.24098	70	458482	458832	6.68459	73
2L_1	11567085	11567604	.	40	.	-1	5.22205	-1	267	-0.00	0.10	11567110	11567604	5.22205	251	11567085	11567590	7.76470	420
2R_18	241741	242724	.	40	.	-1	5.21371	-1	376	-0.00	0.10	241741	242724	7.11325	383	242219	242593	5.21371	104
3R_28	27916044	27917566	.	40	.	-1	5.21371	-1	504	-0.00	0.10	27916044	27917566	7.15930	649	27916416	27916769	5.21371	76
3L_1	982824	985012	.	40	.	-1	5.18739	-1	1970	-0.00	0.10	982857	985012	5.18739	689	982824	984854	6.60815	292
3R_28	27938192	27959877	.	40	.	-1	5.18318	-1	20369	-0.00	0.10	27938192	27959877	9.98548	10560	27939412	27959867	5.18318	4524
2R_21	1087300	1088140	.	40	.	-1	5.16694	-1	183	-0.00	0.10	1087300	1087922	7.43797	112	1087484	1088140	5.16694	349
3R_28	27875978	27877169	.	40	.	-1	5.16694	-1	967	-0.00	0.10	27875978	27877169	6.08107	539	27876768	27877039	5.16694	169
3_scaffold1	2549227	2549887	.	40	.	-1	5.16694	-1	408	-0.00	0.10	2549227	2549820	10.13080	428	2549549	2549887	5.16694	67
X_1	1042315	1042955	.	40	.	-1	5.16694	-1	314	-0.00	0.10	1042315	1042955	5.72807	80	1042519	1042930	5.16694	345
X_1	5919161	5919825	.	40	.	-1	5.16694	-1	274	-0.00	0.10	5919507	5919825	7.87902	121	5919161	5919725	5.16694	81
3R_28	14276296	14276769	.	40	.	-1	5.16387	-1	228	-0.00	0.10	14276310	14276769	5.16387	224	14276296	14276739	6.09002	94
2L_1	157376	159079	.	40	.	-1	5.15232	-1	906	-0.00	0.10	157376	159079	5.15232	667	157802	158083	6.96883	114
2L_1	116117	117464	.	40	.	-1	5.08737	-1	585	-0.00	0.10	116117	117464	5.08737	782	116558	117067	42.88629	140
3L_1	2762697	2763291	.	40	.	-1	5.08518	-1	437	-0.00	0.10	2762697	2763291	5.08518	257	2762989	2763247	7.31958	136
2R_21	21335484	21336909	.	40	.	-1	5.04778	-1	861	-0.00	0.10	21335484	21336909	5.04778	850	21336180	21336502	21.01552	150
3L_1	11742224	11745763	.	40	.	-1	5.03944	-1	1665	-0.00	0.10	11742228	11745763	5.03944	2036	11742224	11744998	6.04975	1122
3R_28	27608928	27609890	.	40	.	-1	5.03168	-1	423	-0.00	0.10	27608928	27609263	7.67816	233	27608929	27609890	5.03168	366
3L_1	137842	142489	.	40	.	-1	4.99717	-1	2974	-0.00	0.10	137842	142489	4.99717	2644	138415	140981	18.71066	405
2R_21	4083292	4084107	.	40	.	-1	4.98597	-1	376	-0.00	0.10	4083292	4083908	10.51056	125	4083845	4084107	4.98597	74
2R_20	1099429	1101111	.	40	.	-1	4.95294	-1	832	-0.00	0.10	1099429	1101111	4.95294	852	1099479	1101062	5.28701	850
2R_21	14297169	14298294	.	40	.	-1	4.94240	-1	862	-0.00	0.10	14297194	14298294	8.18033	232	14297169	14298256	4.94240	409
3R_28	26368955	26372254	.	40	.	-1	4.91401	-1	1330	-0.00	0.10	26369166	26372254	6.78615	1583	26368955	26372249	4.91401	382
2R_18	322420	323371	.	40	.	-1	4.91399	-1	687	-0.00	0.10	322420	323371	4.99301	389	323034	323352	4.91399	80
3R_28	743186	743542	.	40	.	-1	4.89769	-1	94	-0.00	0.10	743186	743460	8.32452	92	743186	743542	4.89769	219
X_1	636494	638750	.	40	.	-1	4.89089	-1	742	-0.00	0.10	636494	638750	7.21872	952	637311	638460	4.89089	369
X_1	2635654	2636348	.	40	.	-1	4.87150	-1	348	-0.00	0.10	2635654	2636347	4.87150	351	2635712	2636348	6.78239	416
2R_21	927607	929510	.	40	.	-1	4.87144	-1	1408	-0.00	0.10	928710	929510	8.93594	369	927607	929354	4.87144	861
3R_28	27878733	27879189	.	40	.	-1	4.87026	-1	172	-0.00	0.10	27878793	27879189	4.87026	114	27878733	27879162	5.85053	170
3L_1	67541	96970	.	40	.	-1	4.83068	-1	21860	-0.00	0.10	67541	96970	5.72807	13772	67650	96912	4.83068	2496
3R_5	66997	69674	.	40	.	-1	4.83068	-1	1437	-0.00	0.10	67020	69674	13.43157	1213	66997	69636	4.83068	1379
X_1	123831	129562	.	40	.	-1	4.83068	-1	1873	-0.00	0.10	123831	129562	9.57001	2976	123846	128219	4.83068	2509
3L_1	257746	258646	.	40	.	-1	4.82106	-1	470	-0.00	0.10	257746	258646	13.76147	479	257822	258542	4.82106	395
4_2	56425	57216	.	40	.	-1	4.80617	-1	302	-0.00	0.10	56425	56859	4.80617	67	56855	57216	7.40826	107
2L_1	121355	124850	.	40	.	-1	4.80206	-1	2616	-0.00	0.10	121355	124850	4.80206	1746	122306	124439	9.89571	210
X_1	279360	283618	.	40	.	-1	4.79449	-1	712	-0.00	0.10	279360	283618	4.79449	1957	279419	280692	7.37820	693
3L_1	249378	251726	.	40	.	-1	4.78794	-1	1495	-0.00	0.10	249378	251726	4.78794	1107	250681	251700	11.51131	382
2R_21	19708023	19708302	.	40	.	-1	4.78535	-1	112	-0.00	0.10	19708023	19708302	4.78535	89	19708045	19708299	7.85726	114
2L_1	50495	76471	.	40	.	-1	4.77920	-1	9003	-0.00	0.10	50495	76471	9.04083	13129	50510	76437	4.77920	11026
3L_4	201515	201895	.	40	.	-1	4.76846	-1	91	-0.00	0.10	201535	201851	7.36020	85	201515	201895	4.76846	77
3L_1	192191	193393	.	40	.	-1	4.74701	-1	446	-0.00	0.10	192191	193393	5.05401	858	192555	193082	4.74701	224
X_1	530771	531815	.	40	.	-1	4.74120	-1	506	-0.00	0.10	530771	531734	7.52414	486	530809	531815	4.74120	273
3R_28	27552913	27553560	.	40	.	-1	4.74011	-1	128	-0.00	0.10	27552913	27553560	9.09616	259	27552994	27553409	4.74011	67
dmel_mitochondrion_genome	7068	7652	.	40	.	-1	4.72645	-1	428	-0.00	0.10	7068	7651	8.78344	248	7080	7652	4.72645	244
2R_20	882456	883182	.	40	.	-1	4.70578	-1	466	-0.00	0.10	882456	883111	4.70578	287	882876	883182	8.18498	226
3L_1	2631548	2631970	.	40	.	-1	4.69673	-1	72	-0.00	0.10	2631548	2631970	5.08567	70	2631552	2631970	4.69673	71
3L_1	23450540	23451384	.	40	.	-1	4.69369	-1	552	-0.00	0.10	23450540	23451341	5.21284	280	23450553	23451384	4.69369	342
X_1	622164	622852	.	40	.	-1	4.66801	-1	364	-0.00	0.10	622164	622852	4.66801	226	622417	622757	9.89571	101
2L_1	510453	511712	.	40	.	-1	4.65899	-1	125	-0.00	0.10	510453	511114	19.00903	124	510466	511712	4.65899	663
3L_1	333454	335011	.	40	.	-1	4.64834	-1	543	-0.00	0.10	333454	335011	4.64834	886	333900	334569	14.21442	242
3R_28	19866581	19867136	.	40	.	-1	4.63359	-1	103	-0.00	0.10	19866581	19866955	12.59849	102	19866583	19867136	4.63359	238
3L_1	162325	167591	.	40	.	-1	4.63000	-1	1563	-0.00	0.10	162537	167591	4.63000	2383	162325	167369	5.47826	339
3R_28	26372682	26374453	.	40	.	-1	4.62162	-1	811	-0.00	0.10	26373298	26374453	4.62162	689	26372682	26373325	7.55889	239
3R_6	17548	17842	.	40	.	-1	4.61834	-1	98	-0.00	0.10	17579	17842	4.61834	96	17548	17825	8.76715	69
3L_1	985537	987303	.	40	.	-1	4.61348	-1	166	-0.00	0.10	985537	987303	4.73646	428	985625	986832	4.61348	683
3R_28	27900467	27902093	.	40	.	-1	4.61348	-1	579	-0.00	0.10	27900467	27902093	7.80195	508	27900517	27900888	4.61348	167
X_1	21043922	21044423	.	40	.	-1	4.61348	-1	185	-0.00	0.10	21044134	21044423	5.43267	94	21043922	21044363	4.61348	64
3R_28	2230361	2230719	.	40	.	-1	4.60853	-1	327	-0.00	0.10	2230384	2230712	4.60853	293	2230361	2230719	5.52370	211
3R_28	26363684	26364277	.	40	.	-1	4.59608	-1	230	-0.00	0.10	26363684	26364170	9.56009	172	26363689	26364277	4.59608	175
3R_28	27104145	27104860	.	40	.	-1	4.58861	-1	390	-0.00	0.10	27104145	27104860	6.18350	383	27104427	27104852	4.58861	231
3R_28	26376441	26377909	.	40	.	-1	4.58755	-1	1014	-0.00	0.10	26376441	26377909	4.58755	738	26376823	26377698	4.66145	420
X_1	21735625	21737174	.	40	.	-1	4.58755	-1	550	-0.00	0.10	21735625	21737172	4.58755	707	21736261	21737174	4.75270	449
3R_28	12131141	12131960	.	40	.	-1	4.58345	-1	360	-0.00	0.10	12131141	12131960	9.48018	358	12131173	12131925	4.58345	315
3L_1	145208	150081	.	40	.	-1	4.57888	-1	2092	-0.00	0.10	145208	150081	7.43327	2584	145633	149513	4.57888	593
3R_28	27655131	27656324	.	40	.	-1	4.57249	-1	585	-0.00	0.10	27655131	27656324	4.57249	490	27655361	27656027	6.34473	214
3L_1	1234239	1234930	.	40	.	-1	4.56800	-1	646	-0.00	0.10	1234253	1234930	4.56800	343	1234239	1234923	4.61410	344
X_1	655472	657749	.	40	.	-1	4.53791	-1	1581	-0.00	0.10	655472	657749	4.89633	1190	656335	657728	4.53791	188
2R_20	878957	881847	.	40	.	-1	4.53396	-1	1200	-0.00	0.10	878957	881847	4.74272	569	879463	881652	4.53396	852
2R_18	596470	597575	.	40	.	-1	4.53013	-1	312	-0.00	0.10	596470	597575	4.78535	506	596470	597392	4.53013	294
Contig145	82295	82988	.	40	.	-1	4.52865	-1	320	-0.00	0.10	82320	82988	4.52865	205	82295	82940	13.83063	284
3L_1	24088472	24089962	.	40	.	-1	4.52572	-1	261	-0.00	0.10	24088490	24089962	4.52572	752	24088472	24088849	10.26509	212
3R_28	27621507	27622754	.	40	.	-1	4.51175	-1	665	-0.00	0.10	27621507	27622754	16.03932	680	27621991	27622315	4.51175	84
3L_1	106175	128711	.	40	.	-1	4.50414	-1	9500	-0.00	0.10	106175	128711	10.45321	11386	106214	128603	4.50414	11118
3R_28	26089469	26089808	.	40	.	-1	4.50414	-1	102	-0.00	0.10	26089469	26089808	7.59443	94	26089500	26089798	4.50414	79
3R_28	27932197	27937919	.	40	.	-1	4.50414	-1	2307	-0.00	0.10	27932197	27937919	11.26649	2898	27932310	27937831	4.50414	575
4_2	952228	953038	.	40	.	-1	4.50414	-1	408	-0.00	0.10	952228	952994	6.05499	129	952493	953038	4.50414	250
X_1	140945	143369	.	40	.	-1	4.50414	-1	1113	-0.00	0.10	140945	143369	5.72807	1257	141009	142584	4.50414	345
X_1	285324	286676	.	40	.	-1	4.50414	-1	579	-0.00	0.10	285324	286676	8.55104	633	285635	286098	4.50414	87
X_1	604753	605435	.	40	.	-1	4.50414	-1	316	-0.00	0.10	604753	605435	11.71074	466	604790	605239	4.50414	130
Y_scaffold4	146448	148037	.	40	.	-1	4.50414	-1	737	-0.00	0.10	146448	148037	4.79449	415	147078	147885	4.50414	294
3R_28	27660049	27661635	.	40	.	-1	4.50079	-1	668	-0.00	0.10	27660049	27661635	5.43439	739	27660139	27660954	4.50079	404
3L_1	1504149	1504785	.	40	.	-1	4.49951	-1	326	-0.00	0.10	1504149	1504537	4.49951	209	1504151	1504785	5.54136	181
Contig145	68433	68839	.	40	.	-1	4.49390	-1	218	-0.00	0.10	68438	68839	4.49390	218	68433	68818	4.62457	73
2R_21	21513291	21515684	.	40	.	-1	4.49370	-1	1277	-0.00	0.10	21513291	21515684	9.04134	1161	21513627	21515675	4.49370	937
2L_1	5120376	5120909	.	40	.	-1	4.48879	-1	267	-0.00	0.10	5120573	5120890	4.48879	73	5120376	5120909	10.26155	265
2L_1	12598144	12598574	.	40	.	-1	4.48860	-1	121	-0.00	0.10	12598144	12598554	6.78615	86	12598218	12598574	4.48860	82
3L_1	11734829	11736786	.	40	.	-1	4.48397	-1	1025	-0.00	0.10	11734829	11736786	4.52305	1015	11734833	11736777	4.48397	191
X_1	6227767	6228149	.	40	.	-1	4.47545	-1	89	-0.00	0.10	6227777	6228149	4.47545	78	6227767	6228149	4.87872	91
3R_28	26364451	26367834	.	40	.	-1	4.43186	-1	3217	-0.00	0.10	26364451	26367834	4.43186	840	26364641	26367802	4.98723	542
X_1	2353214	2355100	.	40	.	-1	4.43090	-1	1499	-0.00	0.10	2353214	2354950	4.43090	699	2353387	2355100	4.50414	309
3R_28	25902748	25903151	.	40	.	-1	4.42926	-1	169	-0.00	0.10	25902833	25903085	4.42926	86	25902748	25903151	11.19388	167
3R_28	27320868	27322247	.	40	.	-1	4.42688	-1	557	-0.00	0.10	27320868	27322247	4.42688	871	27321331	27321828	10.78660	121
2R_21	13894591	13894937	.	40	.	-1	4.41137	-1	174	-0.00	0.10	13894591	13894866	4.41137	78	13894598	13894937	8.16905	264
3L_1	686288	687138	.	40	.	-1	4.38219	-1	476	-0.00	0.10	686288	687138	4.38219	354	686426	686864	6.66715	325
2R_21	645440	646367	.	40	.	-1	4.33423	-1	403	-0.00	0.10	645440	646367	4.33423	381	645658	646343	12.23376	206
3L_1	19487570	19488410	.	40	.	-1	4.33298	-1	285	-0.00	0.10	19487688	19488410	4.33298	228	19487570	19487851	5.19392	74
3R_28	26378011	26380855	.	40	.	-1	4.33298	-1	1532	-0.00	0.10	26378216	26380855	4.33298	1222	26378011	26380579	4.61410	1094
3R_28	5412203	5412745	.	40	.	-1	4.30722	-1	312	-0.00	0.10	5412203	5412745	4.30722	189	5412232	5412591	7.24973	289
3L_1	615831	616760	.	40	.	-1	4.30568	-1	800	-0.00	0.10	615831	616760	4.30568	455	615910	616688	5.04579	408
3R_28	24711951	24712368	.	40	.	-1	4.30381	-1	126	-0.00	0.10	24712047	24712359	4.30381	75	24711951	24712368	5.81774	82
2L_1	83753	89160	.	40	.	-1	4.30222	-1	2808	-0.00	0.10	83753	89160	4.30222	2736	86053	86454	7.18812	119
2R_21	15757559	15758203	.	40	.	-1	4.29586	-1	218	-0.00	0.10	15757610	15757883	4.29586	66	15757559	15758203	4.65984	293
3L_1	8454885	8455687	.	40	.	-1	4.28431	-1	429	-0.00	0.10	8454908	8455687	4.28431	443	8454885	8455596	5.86785	439
