## supplemental table S7 for "The nanoCUT&RUN technique visualizes telomeric chromatin in Drosophila"

Repeat	HipHop Rep2 RPM count (IP/Control)	HipHop Rep1 RPM count (IP/Control)	HOAP Rep2 RPM count (IP/Control)	HOAP Rep1 RPM count (IP/Control)
HETA	93.4	89.06	NA	NA
TART_B1	92.01	98.14	113.99	77.6
TAHRE	64.73	59.26	9.97	7.54
Heta-5	52.68	51.24	50.21	39.98
Heta-3	50.98	46.54	48.65	33.47
Heta-1_D	47.39	43.77	17.13	12.28
Heta-2	35.33	31.79	8.36	5.9
TART-A	18.28	16.08	NA	NA
Jockey-1_DSe	16.82	6.48	NA	NA
HETRP_DM	12.82	12.23	4.43	2.97
TART-C_NTPR	12.12	10.54	NA	NA
Jockey-1_DSi	11.59	8.88	NA	NA
G6_DM	4.97	1.95	NA	NA
DM1731_LTR	3.68	2.36	4.45	2.6
Gypsy-27_DYa-I	3.33	2	NA	NA
DNA3-1_DF	3.31	2.28	NA	NA
Gypsy-4_DSim-I	3.28	2.1	NA	NA
Gypsy-1_DSim-I	3.14	1.86	NA	NA
G_DM	2.81	1.15	NA	NA
DM1731_I-int	2.71	1.59	3.3	1.69
ACCORD_I-int	2.44	1.16	NA	NA
ACCORD_LTR	2.4	1.16	NA	NA
BATUMI_I-int	2.4	1.07	2.45	1.01
BEL-2_DSe-I	2.33	1.11	2.63	1.12
DOC3_DM	2.32	1.18	2.51	1.1
GTWIN_I-int	2.28	1.04	2.45	1.04
BATUMI_LTR	2.26	1.04	2.29	1
Copia-1_DSe-I	2.24	1.06	2.33	1.13
ACCORD2_I-int	2.23	1.12	2.54	1.23
DMCR1A	2.22	1.14	2.18	1
Chimpo_I-int	2.21	1.02	2.53	1.03
DOC2_DM	2.19	1.12	NA	NA
DOC6_DM	2.18	1.51	NA	NA
Gypsy-11_DSim-I	2.18	1.04	2.23	1
DMLTR5	2.11	1.1	2.34	1.13
Bica_I-int	2.1	1.06	2.53	1.13
DNAREP1_DYak	2.07	1.24	NA	NA
BS3_DM	2.04	1.03	NA	NA
DNAREP1_DSim	2.04	1.24	2.22	1.29
DMRT1C	2	1.01	NA	NA
DNAREP1_DM	2	1.21	2.4	1.48
Baggins1	NA	NA	2.38	1.03
BEL-6_DYa-I	NA	NA	2.52	1.03
Chouto_I-int	NA	NA	2.41	1.04
CIRCE	NA	NA	2.36	1
Copia_I-int	NA	NA	2.13	1.06
DIVER2_LTR	NA	NA	2.44	1
DM176_LTR	NA	NA	2.22	1.03
DM297_LTR	NA	NA	2.05	1.02
dmel_rDNA_28S_rDNA	NA	NA	2.11	1.02
dmel_rDNA_ETS	NA	NA	2.11	1.18
DMRT1B	NA	NA	2.46	1.03
dsim_rDNA_5_8S_rDNA	NA	NA	2.41	1.11
FW2_DM	NA	NA	2.28	1.06
FW3_DM	NA	NA	2.1	1.02
Gypsy-12_DSim-I	NA	NA	2.18	1.03
Gypsy10_I-int	NA	NA	2.41	1.02
Gypsy11-I_Dya	NA	NA	2.17	1.04
Gypsy12_I-int	NA	NA	2.4	1.03
Gypsy12-I_Dya	NA	NA	2.21	1.05
