## supplemental table S8 for "The nanoCUT&RUN technique visualizes telomeric chromatin in Drosophila"

Simple repeat	HipHop_1 RPM count (IP/Control)	HipHop_2 RPM count (IP/Control)	HOAP_1 RPM count (IP/Control)	HOAP_2 RPM count (IP/Control)
AAGACAAGACT/AGTCTTGTCTT	8.01720617936552	6.10636964428332	27.7467302409152	20.3885856389699
AATATAT/ATATATT	1.19008013044109	4.86816297248357	2.20233360417368	11.9623436592211
AAGAAGAAGAG/CTCTTCTTCTT	3.88143590473455	2.94607466727199	NA	NA
AAG/CTT	1.08020077589298	2.87285311209163	NA	NA
ACATAG/CTATGT	4.78866125590347	2.62128361787028	17.1823550596968	11.6172686994599
AAGAGAAGAGAG/CTCTCTTCTCTT	1.54349755221771	2.27991208422498	4.84804137177812	5.94016105272726
AAGAGACGAG/CTCGTCTCTT	1.43216561051192	1.87146079807769	NA	NA
ACTGGG/CCCAGT	1.41088386865635	1.67555936272509	1.07012185081034	1.32815490485366
AAGACAAGGC/GCCTTGTCTT	1.81581214796569	1.62616066302501	3.31007134621549	3.28652633111142
AAGAT/ATCTT	14.922543560142	1.60221369236196	NA	NA
AATAT/ATATT	1.39910407013162	1.48751636370339	1.53072210791126	3.49183900377185
AAATTAT/ATAATTT	4.28413325211648	1.05501717747865	NA	NA
AAGACTAGAC/GTCTAGTCTT	1.19392203025555	1.00699769153154	1.64944317459485	1.36618206468043
AAGAGATGAGAAGTG/CACTTCTCATCTCTT	NA	NA	23.2934866221905	22.0307397157569
AATATAATATAATATAT/ATATATTATATTATATT	NA	NA	1.88673059996942	8.22041528309411
AAAAGAGAAGAGAAGAG/CTCTTCTCTTCTCTTTT	NA	NA	2.03505022484912	6.56911938339989
AATATAATATAT/ATATATTATATT	NA	NA	1.57495480399099	6.53316449199641
AAGAGAAGAGAAGAGAG/CTCTCTTCTCTTCTCTT	NA	NA	2.59136828210011	3.69006243580953
AATAATAT/ATATTATT	NA	NA	1.20247656291095	3.63167425619938
AAGAGATGAG/CTCATCTCTT	NA	NA	1.75248433545485	3.38380783636614
AAGACAGGAC/GTCCTGTCTT	NA	NA	3.40090989039151	2.50224954016752
AAGAGAGAG/CTCTCTCTT	NA	NA	1.65947759359657	2.36695858068472
AAAAGAGAAGAG/CTCTTCTCTTTT	NA	NA	1.63946164267322	2.27954830249011
AAGAGAAGGG/CCCTTCTCTT	NA	NA	1.95213074340515	2.0056582377056
AGATATGAGATG/CATCTCATATCT	NA	NA	1.74701617888354	1.45417715606728
AAGACATGAC/GTCATGTCTT	NA	NA	1.65045651921417	1.44685873741617
AAGGCATGAC/GTCATGCCTT	NA	NA	1.49332914524824	1.33136114672758
AACACAAGAC/GTCTTGTGTT	NA	NA	1.44007073174794	1.29544668216801
AAACAGTTAGTG/CACTAACTGTTT	NA	NA	1.42074627232811	1.24666582553928
ACATG/CATGT	NA	NA	1.37918586812939	1.13474880519647
AAGACAAGGGGAC/GTCCCCTTGTCTT	NA	NA	1.07767657159463	1.12816620173312
AAGACAAGAG/CTCTTGTCTT	NA	NA	1.11590319354604	1.12592764804835
AAGACAAGAGAC/GTCTCTTGTCTT	NA	NA	1.33204978897042	1.05995361974121
AAGACACGAC/GTCGTGTCTT	NA	NA	2.21902828093741	1.04285988476664
AAAAGAG/CTCTTTT	NA	NA	1.02025705576199	1.01679967853048
